# Transposable elements continuously remodel the regulatory landscape, transcriptome, and function of decidual stromal cells

**DOI:** 10.1101/2021.10.25.465769

**Authors:** Katelyn Mika, Vincent J. Lynch

## Abstract

Gene expression evolution underlies the origin, divergence, and conservation of biological characters including cell-types, tissues, and organ systems. Previously we showed that large-scale gene expression changes in decidual stromal cells contributed to the origins of pregnancy in eutherians and the divergence of pregnancy traits in primates, and that transposable elements likely contributed to these gene expression changes. Here we show that two large waves of TEs remodeled the transcriptome and regulatory landscape of decidual stromal cells, including a major wave in primates. Genes nearby TE-derived regulatory elements are among the most progesterone responsive in the genome and play essential roles in orchestrating progesterone responsiveness and the core function of decidual cells by donating progesterone receptor binding sites to the genome. We tested the regulatory abilities of 89 TE consensus sequences and found nearly all acted as repressors in mammalian cells, but treatment with a histone deacetylase inhibitor unmasked latent enhancer functions. These data indicate TEs have played an important role in the development, evolution, and function of primate decidual stromal cells and suggest a two-step model in which latent enhancer functions of TEs are unmasked after they lose primary repressors functions.

**Significance statement:** Gene expression patterns evolved very rapidly during the evolutionary origins of pregnancy in early mammals and in primates. These episodes of gene expression evolution and linked with important processes that establish and maintain pregnancy, and appear to be driven by domestication of transposable elements.
