## Supplementary material for "Transposable elements continuously remodel the regulatory landscape, transcriptome, and function of decidual stromal cells": LucData2.csv

TAP2_C	2.748728825	6.740440554	0.382189556	4.656580958
MamGyp-int	0.306416558	0.298274925	0.044609923	0.778523981
MER121	0.661954053	0.581014024	0.510868866	0.764111519
MIR	0.080580814	0.161779652	0.082147545	0.092679661
MIR3	0.08881863	0.22265741	0.147137245	0.189305757
MIRb	0.037779339	0.106056493	0.112411867	0.11876313
MIRc	0.04351374	0.099417978	0.192592178	0.233280548
Plat_L3	0.261876351	0.308568733	0.103920523	0.594957626
L3	0.072222798	0.059644201	0.046985485	0.042066216
L3b	0.541463095	0.433424057	0.170742202	0.162461356
Tigger15a	0.244978937	0.270192362	0.181386183	0.105346656
X7a_LINE	0.225626034	0.352360954	0.356214125	0.293148142
X7c_LINE	0.657707381	3.490749115	0.779564305	0.447059021
Charlie1a	0.101137776	0.138204016	0.225377875	0.275396774
Charlie1b	0.094138048	0.369910016	0.41536161	0.478081582
LTR90a	87.77653782	40.15339868	38.58381125	81.97443487
L2a	0.08753539	0.166559778	0.229204248	0.383324893
L2b	0.094701485	0.220804265	0.256878399	0.287042002
Charlie1	0.158045235	0.363086358	0.679618309	0.419161193
Charlie18a	0.023324191	0.057632058	0.135346451	0.219840663
L2	0.117183726	0.090209324	0.018403027	0.049309652
L2c	0.103892275	0.283526256	0.283394055	0.364711856
Arthur1c	0.092162339	0.211925075	0.226163896	1.579039379
Blackjack	0.160927025	0.217895452	0.125584051	0.24603442
Charlie15a	2.10152176	1.47892647	4.459263634	8.354852792
Charlie16a	0.045306333	0.074143804	0.185056693	0.242425029
Charlie19a	0.066204478	0.104671251	0.23690447	0.211116977
Charlie24	0.037890559	0.035385057	0.065001919	0.835317441
Charlie25	0.021585124	0.041901968	0.085834393	0.390159357
Charlie2a	0.099964784	0.183844067	3.987721661	0.5123816
Charlie2b	0.254552898	0.549611014	2.10070417	2.645209701
Charlie4a	0.125750675	0.26790486	0.21963671	0.166391709
Charlie4z	0.083862252	0.160152744	0.206385649	0.13512995
Charlie5	0.023007465	0.024146201	0.037348564	0.039913043
Charlie8	0.152806751	0.198982478	0.046535889	0.103610818
FordPrefect	0.347634765	0.394052083	0.176272404	6.494633132
L1MB3	0.013964762	0.018954769	0.003437485	0.005182617
L1MC	0.930695304	1.197869581	0.045957464	0.05780524
L1MC5	0.690266423	0.450703004	0.240546505	0.199466583
L1MDb	0.25602255	0.239415916	0.417652666	0.863086036
LTR41b	10.65253884	12.20120038	14.33803949	15.59340565
LTR53	1.2382357	0.884636102	0.633227492	1.127575796
LTR65	0.948836699	1.326291917	3.66629434	2.886576427
LTR73	9.997049325	6.853961699	11.12884215	7.118130859
MamGypLTR3	0.323251174	0.338696	0.146874892	2.700550222
MamRep1879	0.216534777	0.221780916	0.357069173	0.907133989
MamRep4096	0.296489788	0.461752328	0.047268217	0.196094732
MamRep488	0.516151497	0.486423249	0.110399667	0.239328649
MER102a	0.326940955	0.336861557	1.805947895	1.357502353
MER102b	3.17857681	2.409052538	11.42654502	5.64238297
MER110a	0.492012254	0.656256327	0.058018044	0.312942113
MER112	0.094775635	0.19685959	0.068406278	0.282322314
MER113	0.071005094	0.364349667	0.130481803	0.291117192
MER113a	0.112547126	0.373138042	0.133784248	0.189948187
MER115	0.673234764	0.853526659	1.57357044	19.15761757
MER20	0.198660738	0.370168067	0.158234182	0.201743276
MER21b	0.39236346	0.703185905	0.464075408	0.35436919
MER33	0.842332437	1.435094488	5.570700229	8.554997581
MER45a	0.239044859	0.213273299	0.416370124	0.304044107
MER53	0.567373579	0.500383628	0.258393606	0.282817952
MER58b	0.66363621	1.059204163	4.597683182	3.797672862
MER5a	1.306586679	0.85080473	1.228267272	2.642114976
MER5a1	0.492186698	1.453149929	0.759562449	2.912095506
MER5b	1.593992332	2.907711444	2.148150205	4.443928212
MER5c	0.273493077	0.300793176	0.211065156	0.740468378
MER68	1.918700719	2.636100439	1.617014628	4.250431829
MER89	0.258024479	0.652637327	2.554341939	3.129228628
MER90	1.98247832	9.316841488	1.821852611	9.639651662
MER90a	22.5725779	19.98643536	1.541472819	16.76810207
MER92a	1.027727074	0.588796949	0.587843748	4.442455588
MER92c	1.555119824	7.913817964	2.418120678	0.470790318
MER94b	0.19500203	0.382431349	0.553763112	0.208548676
MER96	0.775090971	1.047842288	3.065555126	1.214951916
MER96b	1.01354444	0.76600981	0.635789613	0.683104512
MLT1-int	0.075396972	0.134059483	0.089095175	0.198147707
ORSL	0.060310479	0.099598703	0.169840866	0.283757047
ORSL-2a	0.072195591	0.259871865	0.468771855	1.135197582
ORSL-2b	0.075766785	0.217909077	0.336998535	1.48520296
Tigger12c	4.475120051	4.657475192	5.862474697	6.931960948
Zaphod	0.388134085	1.475009552	0.931711574	0.214133326
AluYc	0.650791791	3.428492289	6.484505364	5.215182508
MER41c	1.01448892	1.94307903	1.24045138	2.145576946
MER41g	2.817817034	2.978239526	6.081211059	2.806223326
LTR18b	0.744518805	0.666512873	7.915522913	3.476771231
MER51c	0.283460324	0.85304547	2.186752123	2.50578454
LTR10a	3.662360439	17.96900895	122.4145468	40.44553898
LTR4	13.239721	61.60222421	67.94828183	169.8395374
LTR2b	3.15156877	65.90228941	121.1418547	40.38972475
L1PA2	0.233134561	0.336868476	0.204019731	0.160712859
SVA_F	0.470984885	0.742730813	0.446426361	0.945543586
