## Supplementary material for "Transposable elements continuously remodel the regulatory landscape, transcriptome, and function of decidual stromal cells": LucData.txt

TAP2_C	2.748728825	6.740440554	0.382189556	4.656580958	4.62673218	2.653733726	4.091452067	10.36688624
MamGyp-int	0.306416558	0.298274925	0.044609923	0.778523981	0.75776803	1.28050482	1.029938821	1.587813611
MER121	0.661954053	0.581014024	0.510868866	0.764111519	5.517379045	6.19356375	0.486199118	0.474166684
MIR	0.080580814	0.161779652	0.082147545	0.092679661	0.313101771	1.217188322	0.199257896	0.867087333
MIR3	0.08881863	0.22265741	0.147137245	0.189305757	1.692259987	3.318223108	0.341084466	1.60429082
MIRb	0.037779339	0.106056493	0.112411867	0.11876313	0.150237142	0.578970974	0.06391136	1.143399572
MIRc	0.04351374	0.099417978	0.192592178	0.233280548	4.042796292	0.566876902	0.10382613	2.01226486
Plat_L3	0.261876351	0.308568733	0.103920523	0.594957626	2.402807325	8.972454642	1.488513843	1.484346496
L3	0.072222798	0.059644201	0.046985485	0.042066216	0.353015833	0.212405527	0.025094354	0.188045357
L3b	0.541463095	0.433424057	0.170742202	0.162461356	4.355711294	6.596636956	0.107396501	1.532042803
Tigger15a	0.244978937	0.270192362	0.181386183	0.105346656	3.723143441	2.443380928	0.18985747	0.5343768
X7a_LINE	0.225626034	0.352360954	0.356214125	0.293148142	0.693022992	3.442591376	0.393504046	0.456562425
X7c_LINE	0.657707381	3.490749115	0.779564305	0.447059021	0.767286113	4.531612122	0.643220447	3.358569332
Charlie1a	0.101137776	0.138204016	0.225377875	0.275396774	0.426992594	4.300623535	0.176531042	0.43275547
Charlie1b	0.094138048	0.369910016	0.41536161	0.478081582	1.218954267	3.271693345	0.349643249	0.35135433
LTR90a	87.77653782	40.15339868	38.58381125	81.97443487	210.3333718	158.9996639	66.79981594	276.0912676
L2a	0.08753539	0.166559778	0.229204248	0.383324893	0.668932547	1.473485227	0.563076618	0.224568186
L2b	0.094701485	0.220804265	0.256878399	0.287042002	0.681410299	1.091920643	0.485795432	0.399756618
Charlie1	0.158045235	0.363086358	0.679618309	0.419161193	0.367140509	5.263903767	0.187841884	0.627394215
Charlie18a	0.023324191	0.057632058	0.135346451	0.219840663	0.375688674	0.449877078	0.166326381	0.323497914
L2	0.117183726	0.090209324	0.018403027	0.049309652	0.277035037	0.088814236	0.03961506	0.123076543
L2c	0.103892275	0.283526256	0.283394055	0.364711856	0.414934325	1.504780434	0.584489542	0.180081811
Arthur1c	0.092162339	0.211925075	0.226163896	1.579039379	0.83407646	0.867056376	1.14826934	0.345494213
Blackjack	0.160927025	0.217895452	0.125584051	0.24603442	0.599082042	3.522254275	0.161270046	0.79031945
Charlie15a	2.10152176	1.47892647	4.459263634	8.354852792	10.95345364	41.5701395	5.497285692	33.35942001
Charlie16a	0.045306333	0.074143804	0.185056693	0.242425029	0.528774295	616.1696445	0.177359594	0.172838423
Charlie19a	0.066204478	0.104671251	0.23690447	0.211116977	0.379687585	2.245213438	0.112001302	0.575719954
Charlie24	0.037890559	0.035385057	0.065001919	0.835317441	0.349286391	0.506288591	0.402751482	0.683549439
Charlie25	0.021585124	0.041901968	0.085834393	0.390159357	0.137367691	1.16360096	0.134361464	0.477225508
Charlie2a	0.099964784	0.183844067	3.987721661	0.5123816	0.880951603	4.452934371	0.221453313	1.908983618
Charlie2b	0.254552898	0.549611014	2.10070417	2.645209701	1.335936225	5.616565219	1.563306538	6.653915344
Charlie4a	0.125750675	0.26790486	0.21963671	0.166391709	1.043824546	2.016264294	0.17365442	0.389121266
Charlie4z	0.083862252	0.160152744	0.206385649	0.13512995	0.91451146	0.349841753	0.144424561	0.288221303
Charlie5	0.023007465	0.024146201	0.037348564	0.039913043	2.81714451	0.05961773	0.045506107	0.021097747
Charlie8	0.152806751	0.198982478	0.046535889	0.103610818	0.153976209	0.342056412	0.054782901	0.107553054
FordPrefect	0.347634765	0.394052083	0.176272404	6.494633132	2.876071651	12.40396666	1.982406987	1.2396245
L1MB3	0.013964762	0.018954769	0.003437485	0.005182617	0.018136371	0.002204189	0.007371714	0.002532714
L1MC	0.930695304	1.197869581	0.045957464	0.05780524	0.797147406	0.744701041	0.084469195	0.138233235
L1MC5	0.690266423	0.450703004	0.240546505	0.199466583	0.39429784	2.068865923	0.157185687	0.61558602
L1MDb	0.25602255	0.239415916	0.417652666	0.863086036	1.032202475	2.100718547	0.802044517	0.454578091
LTR41b	10.65253884	12.20120038	14.33803949	15.59340565	11.52750954	3.465061415	10.83822305	98.96022565
LTR53	1.2382357	0.884636102	0.633227492	1.127575796	1.816200021	5.360782091	0.591277422	27.59817079
LTR65	0.948836699	1.326291917	3.66629434	2.886576427	6.705002643	33.67563045	1.921434647	11.47945536
LTR73	9.997049325	6.853961699	11.12884215	7.118130859	82.60343429	712.7281868	10.79391363	58.6187869
MamGypLTR3	0.323251174	0.338696	0.146874892	2.700550222	1.561091396	10.12021001	1.374130685	8.753518711
MamRep1879	0.216534777	0.221780916	0.357069173	0.907133989	0.683775224	7.305369266	0.82994451	3.755894835
MamRep4096	0.296489788	0.461752328	0.047268217	0.196094732	0.531933611	0.364420443	0.116617746	0.699932163
MamRep488	0.516151497	0.486423249	0.110399667	0.239328649	1.150286313	6.170144293	0.171944673	1.424843519
MER102a	0.326940955	0.336861557	1.805947895	1.357502353	2.738248129	1.729389932	0.714269155	1.471538771
MER102b	3.17857681	2.409052538	11.42654502	5.64238297	12.24222596	15.28702443	3.473761709	28.08737597
MER110a	0.492012254	0.656256327	0.058018044	0.312942113	0.639663101	0.428914164	0.231758516	0.756492062
MER112	0.094775635	0.19685959	0.068406278	0.282322314	0.192212821	0.64124015	0.181987379	0.5622023
MER113	0.071005094	0.364349667	0.130481803	0.291117192	10.856273	1.148742357	0.355387146	0.364954501
MER113a	0.112547126	0.373138042	0.133784248	0.189948187	2.274511265	3.106401884	0.199668139	0.515540979
MER115	0.673234764	0.853526659	1.57357044	19.15761757	3.366122419	50.51634974	11.12636204	4.752306178
MER20	0.198660738	0.370168067	0.158234182	0.201743276	7.007449612	0.530265309	0.158588385	0.353048179
MER21b	0.39236346	0.703185905	0.464075408	0.35436919	0.889862021	6.072273595	0.159127677	0.876565626
MER33	0.842332437	1.435094488	5.570700229	8.554997581	5.402283403	17.46370503	7.115278009	30.81944047
MER45a	0.239044859	0.213273299	0.416370124	0.304044107	0.654230941	0.957860192	0.161408083	0.953317395
MER53	0.567373579	0.500383628	0.258393606	0.282817952	0.411643762	0.748619592	0.291670656	0.870555819
MER58b	0.66363621	1.059204163	4.597683182	3.797672862	1.044356552	2.077821971	2.046092667	13.68647063
MER5a	1.306586679	0.85080473	1.228267272	2.642114976	14.67024893	118.3297889	1.48597362	16.6756624
MER5a1	0.492186698	1.453149929	0.759562449	2.912095506	4.812922449	158.2330441	2.16310946	5.005295178
MER5b	1.593992332	2.907711444	2.148150205	4.443928212	10.33465802	124.0557473	3.367966082	40.38002904
MER5c	0.273493077	0.300793176	0.211065156	0.740468378	0.426267174	2.234015394	0.806013015	2.144358043
MER68	1.918700719	2.636100439	1.617014628	4.250431829	8.552446386	41.36053662	0.856715665	8.70491987
MER89	0.258024479	0.652637327	2.554341939	3.129228628	5.634395548	4.645265985	1.277172729	73.43383861
MER90	1.98247832	9.316841488	1.821852611	9.639651662	15.9226924	33.51828024	3.053569903	459.7355363
MER90a	22.5725779	19.98643536	1.541472819	16.76810207	9.615402286	17.61225935	5.821958371	2405.872803
MER92a	1.027727074	0.588796949	0.587843748	4.442455588	61.08158867	51.12559907	0.552789251	2.596936917
MER92c	1.555119824	7.913817964	2.418120678	0.470790318	1.759204316	7.560813397	0.271112285	310.2878659
MER94b	0.19500203	0.382431349	0.553763112	0.208548676	0.418707377	1.213330252	0.229447014	1.309734306
MER96	0.775090971	1.047842288	3.065555126	1.214951916	2.019312177	84.49981349	1.230764853	27.90565374
MER96b	1.01354444	0.76600981	0.635789613	0.683104512	2.568340761	35.16299348	0.616238784	23.4098304
MLT1-int	0.075396972	0.134059483	0.089095175	0.198147707	0.28033839	0.673117574	0.165954379	0.462082107
ORSL	0.060310479	0.099598703	0.169840866	0.283757047	29.61821684	1.008175494	0.285314449	0.357022079
ORSL-2a	0.072195591	0.259871865	0.468771855	1.135197582	1.118067983	2.645304827	2.112708563	0.692136468
ORSL-2b	0.075766785	0.217909077	0.336998535	1.48520296	2.010767511	4.871134505	1.561778303	1.093402432
Tigger12c	4.475120051	4.657475192	5.862474697	6.931960948	14.68780176	65.48041687	1.127000837	2.945821756
Zaphod	0.388134085	1.475009552	0.931711574	0.214133326	0.803324077	7.373330997	1.143461103	5.738344914
AluYc	0.650791791	3.428492289	6.484505364	5.215182508	37.63848965	138.7314949	5.118809045	12.1760121
MER41c	1.01448892	1.94307903	1.24045138	2.145576946	3.404570953	8.345421685	2.672242223	4.003075899
MER41g	2.817817034	2.978239526	6.081211059	2.806223326	7.91976924	145.4873825	7.750046457	17.78536077
LTR18b	0.744518805	0.666512873	7.915522913	3.476771231	1.881401466	1.676546652	1.736909059	8.792906366
MER51c	0.283460324	0.85304547	2.186752123	2.50578454	5.596304801	8.161372543	2.651058244	1.77549143
LTR10a	3.662360439	17.96900895	122.4145468	40.44553898	1.998137792	17.11323	2.015147165	5.89931706
LTR4	13.239721	61.60222421	67.94828183	169.8395374	39.58739928	193.2274479	88.46138355	281.5784073
LTR2b	3.15156877	65.90228941	121.1418547	40.38972475	6.721354321	42.79614777	38.17849204	21.39880926
L1PA2	0.233134561	0.336868476	0.204019731	0.160712859	1.763677181	2.39668882	0.11869347	1.207085126
SVA_F	0.470984885	0.742730813	0.446426361	0.945543586	0.993507503	3.225726235	0.376268266	9.341262879
