## Supplementary material for "Transposable elements continuously remodel the regulatory landscape, transcriptome, and function of decidual stromal cells": ConTE_Synthesis.xlsx

### Sheet: Gene Synthesis
Quick Quotation Request: Gene Synthesis Services																		Immediately	Yes	(Default) pUC57		4 μg	Research Grade	If Yes, please select the organism
Instructions																		Within one month	No	Customer Vector #1		100 μg	SC Grade	Escherichia coli
1. Please complete this form, and email it to gene@genscript.com or securely						upload it through our online request management system.												Within three month		Customer Vector #2		200 μg	Advanced SC Grade	Yeast
2. Our service representative will contact you with the quote.																		Half a year later		Customer Vector #3		500 μg	Research Grade (Predominantly supercoiled)	Insect
3. * Mandatory information																				Customer Vector #4		1 mg	SC Grade (≥ 95% Supercoiled, ≤ 0.03 EU/μg Endotoxin)	C.elegans
Customer Information																				Customer Vector #5		2 mg	Advanced SC Grade (≥ 95% Supercoiled, ≤ 0.005 EU/μg Endotoxin)	Drosophila melanogaster
Full Name:					Phone:				Email:				Customer ID (Optional):									10 mg		Human
Institution/Company:									Shipping address* (needed to determine shipping cost):													20 mg		Mouse
																						50 mg		Rat
																						100 mg		Pig
Is this project for grant application purpose?																						200 mg		Pichia pastoris
When will you plan to start the project?																						500 mg		Arabidopsis thaliana
Special instructions:																						1000 mg		Streptomyces
Please clone directly into pGL4.26, the specific restriction sites to use for cloning into the MCS are unimportant please use sites that are not within the synthesized sequence.																						1500 mg		Zea mays(Maize)
Gene Synthesis Information																						2000 mg		Nicotiana tobacum(Tobacco)
No.	Gene Name*		Sequence for Synthesis*			Length* [Bases]	Codon Optimization						Cloning Vector	Plasmid Preparation		Comment						Other		Saccharomyces cerevisiae(gbpln)
			Sequence	5' Sequence	3' Sequence		Yes/No	Host Expression Organism	Optimization Start-to-End Position	Restriction Sites to Avoid	Restriction Sites to Keep	Stop Codon												Cricetulus griseus(CHO)
0	ABC		ATGCCGAGTCGCCGCGCTGCCAGAGAGTCCGCGCCCGAGCTAGGGGCCTTGGGTTCCAGTGACCTCTCTTCCCTGTCACTAACGGTCTCCAGGACCACAGATGAATTGGAAATCATCGACGAATACATTAAGGAGAACGGCTTTGGCCTGGACGGGACACAGCTGAGTGAGATGCCGCGCCTGGTGCCCCGCGGGCCCGCCTCACTGAGCAGCGTCACGCTGGGCCCTGCTGCACCACCGCCTCCGGCCACGCCGTCCTGGAGCTGCACACTGGGCAGGCTGGTGTCACCCGGCCCGTGCCCACGGCCGTACCTGGTCATCACAGAGCAGCCAAAGCAGCGTGGCATGCGCTTCCGCTACGAGTGCGAGGGCCGCTCGGCCGGCAGCATCCTCGGGGAG…	GGATCC	GCGGCCGC	1691	Yes	If yes, please select the organism	e.g.1-1677 bp(/aa)	e.g. BamHI, HindIII		e.g. TGA	(Default) pUC57	4 μg	N/A if select 4 μg									Other
1	Arthur1C		CAGAGGCGGATTTACCATGAAGCTAATGAAGCTTAAGCTTCAGGGCCCCTCACTTGCACGGGCCCCTGTGAGTGCTGGGAGTTGCTGGGAGTTGTAGAGTGTTCTAGGTGGGGAGGGGAAGCCAGGTTGCAATCAGGAAGCATTTCTATGTAAGCATTTCTGGTAAATTGCCTAAAGAGATCTCAGAAGAAAGGGACCTGAATCTCCAAGGCTCCAGTAATTTGTTGTGATTTCTTTTCTCATTCTAAATAAATATTCACTTTCATACCTAATTTTGTATTTGTAATTTTGTATTCTTTTTCTTAAAGAGGGCCCCCCAAATTGTATAAGCTTCAGGCCCCACAAAACCTGGATCTGCCCCTG			363	NO	Other	NA	NA	NA	NA
2	Charlie1		CAGTGGTTCTCAAAGTGTGGTCTGGGGACCCCTGGGGGTCCCTGAGACCCTTTCAGGGGGTCTATGAGGTCAAAACTATTTTCATAATAATACTAAGATGTTATTTGCCTTTTTCACTCTCATTCTCTCATGAGTGTACAGTGGAGTTTTCCAGAGGCTACATGACGTGTGATGACGTCATCACTCTGATGGCTAATGGAATGTGTGCTTGTGTATTCTTGTGTTTTCTAGAATTTTCTAAGGTAGTAGGTTTAGGGTATAAATATGTGCATTTTCAGAGATTAACTCAGTTTGTTCTCAGTACTTCTACTGTGCTCTTACTAGCTATCTTTGGTTATACCTGCTATAATCTCTGTAACCTCATTATTGTCCAATAAATTATTATTTTGAAATCCTAAA…			2781	NO	Other	NA	NA	NA	NA
3	Charlie15a		CAGTGGTTTTCAAACTGTGTTCCGTGGAGCCCTAGGGGTTCCACGGAGGTGCCTCAGGGGCTGCTGGGAGGGAAGTGAGGCTGGGCGGGCGGGGCTCTGGGCCTCCCACCCCCGCTTCAACCAGAGCAGCTCTGCTTTTATCTGTTTTATATATTGGGCTTCCACGTAAGATTTCATTTGAAGAAAGGGTTCTGCTGCTTAAAAAAAAAGTTTGAAAACCACTG			224	NO	Other	NA	NA	NA	NA
4	Charlie16a		CAGTGCTTCTCAAACTGGGGTATGCGTACCCCTGGGGGTATGCAGTGGCAGAGGGGCAGTACGAAGCCACAGGATAAACATGGCACATCTTCCTGGAGCATCAATTTTACTTGAAGATTTGGGGGGGAAACACATTATTTTTATATTAAAACAAACATGGATATATTATGGAGTAGAATGCAAAATTCACATGAATTTTTAAGATAAAACATGAGACTTCAAAGAAATTTCGTGCTTGTGGCAGGGCTGCTTTGGGCTATGCCCCCAGACCCCCCGGGGGGTACGCATTCACTCTCCTCTGCCATTAGGGGTACTTTGGGTGGAAAAGTTTGAGAAGCACTG			342	NO	Other	NA	NA	NA	NA
5	Charlie18a		CAGTGGTTCCCAAATGCTGGTCTGTGGACCAGTGCTAGTCTGTGATGAAGTTTTCACTGGTCTGTGGCAAAATGAGAAAAATAAGGACAATGTAGTGAGTTTTTCATAAAGCTAAATTTATTCAATTTAAAGGACTGTCCTTTATTCTGAGATTATGTCCTTCCTACTTTTTTGGTGTTAAAATGTCTTTCTTTTATGAAATGATGGTGATAGTAGATGGTAGTTGTTGTTTTTTTAATGTCCTTACTTGGCAAAATAAAAAGTTGGCAACCCTATGTTAGTCCCCAAATTTTTTTTTGAAATTTTACTGGTCTATGAAATCCAAAAGTCTGGGAACCACTG			342	NO	Other	NA	NA	NA	NA
6	Charlie19a		CAGTGGTTCCCAACCTGGGGTCCCTGGACCCTAGGGGTCCTTGAAGGTAGTAATGGGGGTCTATGAGCTATTTTCAATATTTCAAAAAGCCTAATGGAAATTATACATTTACCCATGATAAGGCTGCACAGGCTAACTAAAATGTCAAGTTTCTTTGCTTTTGGCTGGAATTATATCAACTCAGTGTGGTAACACTGGTTATCTCATGCTGATCAGAAGCTCTGATTGGCAGTTATATATGTCTTTGATTAATAAAAAATGGGGAAAAAATTAATTATTACTTAATAAATGCAGTTTGTTTGGTAGACAAAATCTTTCAAAACATGGGGTCCATGGGGGAAAATAATAAAAGGGGTCCTTGGTGGTGAAAAGGTTGGGAACCACTG			386	NO	Other	NA	NA	NA	NA
7	Charlie1b		CAGTGGTTCTCAAAGTGTGGTCCGGGGACCCCTGGGGGTCCCTGAGACCCTTTCAGGGGGTCCATGAGGTCAAAACTATTTTCATAATAATACTAAGATGTTATTTGCCTTTTTCACTCTCATTCTCTCATGAGTGTACAGTGGAGTTTTCCAGAGGCTACATGATGTGTGATATCACAACAGATTGAATGCAGAAGCAGATATGAGAATCCAGCTGTCTTCTATTAAGCCAGACATTAAAGAGATTTGCAAAAATGTAAAACAATGCCACTCTTCTCACTAAATTTTTTTGTTTTGGAAAATATAGTTATTTTTCATAAAAATATGTTATTTATGTTAACATGTAATGGGTTTATTATTATTTTTAAATGAATTAATAAATATTTTAAAAATTTCTCA…			523	NO	Other	NA	NA	NA	NA
8	Charlie24		CAGGGGTTCTTAACCTGGGGTCTATGGATGGGCTTTTAGGGGATCCATGAACTAGATACAAAAATATTTTTTTCTTTAATTTCTTTCCTGTTACTTTGAAAATTGTCTTTGTGAAAAAATTATTTTTATGTCAAATTATGTTATTAAGGTATTGTTTCACTCCAAACAAGTGTAGGGTGGCATGGGATGCTACTGTACATGGTCAGGTAATGTACAATTATCATCGTTACCATGTTATGATGTCTAGAATAGTTTCCTATTGATAGGAATTAAAGAAAATATACCCTGCCATTATGATTATGGACATCTGTCTTTGTTTACATTAGGCCTAGCTTAAGTTGGAAAATGTCAAAGAAAAGAAAGTATAATGAAGCTTATATATCCTTTGGTTTTACTTTC…			2450	NO	Other	NA	NA	NA	NA
9	Charlie25		CAGTGTTTCTCAAAGTGTGGTCCATGGACCACTGGTGGTCCCCTGCGGTTCTATCAAGTGGTCCACAGGCAGTTTGGTAGTTTCAGAGGAAAAAGTAATGAAACAATTTTGTTCACATACATTTCACAAATTTGAAATGTAAGATTAATTATGATTTTCACAGAAATCCCATTATATTCTTAATAATTATTACATTCTTAAAGGTTGTACATGTGCTACAAGGACTGCATTGGTCAGTTTGTCTCAGCTAACATTCAGTTAACAGGGTGCAGTTTATCTTGGCTAATGTATTTTCATATCATTTGCATGTTATTGTTTACATTTGTTAAATTTGCATTTTTCGTTGTTACTATTGTGTTGTATTATATCCCCAATTCACAAAAATGGATCAATGGCTCA…			2524	NO	Other	NA	NA	NA	NA
10	Charlie2a		CAGTGGTCTTCAAACTGGGGTATGCATACCCCTGGGGGTACACAAAGACTTTCCAAGGGGTACGTGGGCATGGATAGTTTTAAGGGAATCAATTTCCAGATCCTCAACTTCCATATGTACTCTTTCCTAAAACTGATCTGCCTGAGAACGTACCTGTGGTGAAGTCTGCCCTTTCCCACCTCCCCTTTCACAATCGCCCTTCTCCCACTTTACAAAAGAAAGGCATACCTCTCACCCATCCTGAATCTTACTATGGTGCATTGCCCCAGGGTGTAAAAACCTCCAGGGCACCAAACAAAGGGACAATTTGAAATATTGGTGTTGGGGAAGCCTCCTTTAATGATTAATCAAGGCACCATAAACCCATGGTAGGGCTTCCTGTCTTTCCCTGTCTTATAC…			2861	NO	Other	NA	NA	NA	NA
11	Charlie4a		CAGGGGTTCTTAACCTGGAGTCTATGGATAGAATTCAGGGGGTCTGTGAACTTGGATGGGGAAAAAAATTACATCTTTATTTTCACTAACCTCTAACTGAAATTTAGCATTTCCTTCAATTATGAATGTAGGCAACAAACCACAGTAGTATTAGCAGTACCTGTGACTTTGTCACCAATAGAAATCACAGATATTTTCATATCACATTACAGTTGTTGCAGATATCTCAAAATATCATTTATGCTCATCACTACTTTGAAATTATGGTAGTTATTAGACCTGCTGCTAGATCTTGTTATTTAATGTATTAATAAAGAAGCACATATATTACTATATCACAAATTTGGTTTTTTAATATTTTGATAACTGTATTTCAATATAATTGGTTTCCTTTGTAAT…			508	NO	Other	NA	NA	NA	NA
12	Charlie4z		CAGGGGTTCTTAACCTGGGGTCCATGGATGGGCTTCAGGGGGTCTATGAACCCCCTGAAATTGTATGCAAAATTTTGTGTGTATGTGCATTTTTCTGGGGAGAGGGTCCATAGCTTTCATCAGATTCTCAAAGGGGTCTGTGACCCCAAAAAGGTTAAGAACCACTG			167	NO	Other	NA	NA	NA	NA
13	Charlie8		CAGAGGTCGCAAACTGGTGGCCTACGGGCCAAATCTGGCCTGCAGATATGTTTTGTTTGGCCTACACAGTGTTTTAAAAAATTTTGAATTAGTTGCCAACATTTAAAAATCAGGAGATTTCACATAAAAATCTAGATTTCTGGCTTCTCTTGAAAAATCGGAAGATCTGGCAACACTGGGCCCACATTCCCACATGGCAACAATCGGCTGGAGCTGAGTAGCGGCTGCCCCCTTTAGATGGGGCATGTGCTCTCCAGTTTGCCACAGTCCCCACCACTCCCTATTGTCTCCCCGACACTGAGGCCGAGTGTCAGTTGCCATTTATCATCGTGCTTGCACTGTTGTTTTTCTTATAGTAGAGTTAAGAGGAAAGTGAAATATTTCTTGTACCCATGTCTC…			2457	NO	Other	NA	NA	NA	NA
14	FordPrefect		CAGTACCGCCCTTAGACCTGGGCAAGCAGGGCCCCTGCCCTGGGCCCCATGCCTCAGGGGACCCCGTGCTTTGGAGTGCCTTCCTTGAAATTTTCTAAGTCCCCCTCTGGTGCCTGGGACTGGCCAGGGCTAGCAGTGCCATCTGGGCAGGGTGCCCTGAGCCCAGACCAGGACCTGTGTGGGCCCTGGTCCCCATTTCTCCCCTTTGGGGTGCTCTCCGACCCTCTACCCCATGTGTGGGGTCGACCAGATGCCCTGAGGAGCTCTGGGACTCATGCCTATGGGGTCGTCCTGGGGCCCTGTGGCCGGGCCCTGGTTCCAGGAGGGTGGCCTGGTGAGTAGATCGCTCCTGCTGGCTGGCGCAGTATTTCTTTCATGGGATTGCATGAGATTGGGCCA…			1683	NO	Other	NA	NA	NA	NA
15	L1MB3		TTAATATCCAGAATATATAAAGAACTCCTACAACTCAACAACAAAAAAACAAACAACCCAATTTAAAAATGGGCAAAGGACTTGAATAGACATTTCTCCAAAGAAGATATACAAATGGCCAATAAGCACATGAAAAGATGCTCAACATCACTAATCATTAGGGAAATGCAAATCAAAACCACAATGAGATACCACTTCACACCCATTAGGATGGCTATTATCAAAAAAACAGAAAATAACAAGTGTTGGTGAGGATGTGGAGAAATTGGAACCCTTGTGCACTGTTGGTGGGAATGTAAAATGGTGCAGCCACTGTGGAAAACAGTATGGCAGTTCCTCAAAAAATTAAAAATAGAATTACCATATGATCCAGCAATTCCACTTCTGGGTATATACCCA…			930	NO	Other	NA	NA	NA	NA
16	L1MC5		TTAATATCCCTAATATATAAAGAGCTTCTAAAAATAGAGAAGAAAAAGACCAACAATTCTATAGAAAAATGGGCTAGAGATATGAACAGACAGTTCACAGAAAAAGAAATGCAAATGGCTCTTAAACATATGAAAAGATGCTCAACCTCACTCATAATAAGAGAAATGCAAATTAAAACTACACTGAGATACCATTTCTCACCTATCAGATTGGCAAAAATCCAAAAGTTTGACAACATACTCTGTTGGTAAGGCTGTGGGGAAACAGGCACTCTCATACATTGCTGGTGGGAATGCAAAATGGTACAACCCCTATGGAGGGGAATTTGGCAATATCTAGCAAAATTACATATGCATTTACCCTTTGACCCAGCAATCCCACTTCTAGGAATCTATCCC…			2694	NO	Other	NA	NA	NA	NA
17	L1MDb		TTAAAAAGACTTCTGGTCTAGACAAGATGGCATAGACTTGTTTCTCCCTGCTCCTCCCCGCTAAGTACAACTATAAACCCTGGAAATAATGCAAGAGGCAACCAAAGGAGAACTCTGAAAGGTGGTAAGAGGAAGGTGAACTGGTTTGGGACCCCAGGACTGGAGGAACAACACAGCGGCAGGGTATCTTACGTCCCCCCACCCAACAGAAGAAGGTGACCCAGGCCTGGCATTTCCTAACCCCCAACCTAGCAACAGAAGGCAGCCCAGGTAGGCTCATTCCTCCCCTGGATCGAATGGGAGTCCCTCTGACAACACCAGGTGAGCCCAGCACCACCGGCAAGGGGGATCAATCGGGAGCCCCGCTAACAATAAGCAGCCAGGGGAAGCACTCTCCTT…			1422	NO	Other	NA	NA	NA	NA
18	L2		ACCTCCCAGTCTCCATCGGCAGGAGTCAAGAGGGAGCCCCATGTGCTCTGAGTAAGACCGCCCTCCCCTGGCCTCCATGTCTCCATCAGCAGGAGTGAAGAGAGGGCCCCAGAACTCTGCGTGCTCCTGGCAAGACTCCAACTCCCCATTTCCTCCTCAACACTCACAGCCTTACCACCACTATCTGCCTTGAGACCATCAGGACTAATCTCATCATGCCCTTTATCCCTGTTTATGTCAGTCACCACAAGAAGCCCAAGACTCCCAGGTCATCCCTCATCCCCCAGACTCTAATCCCCATATGGCTCTGTACATCTCCTTTTCTGACCCCATCTCCCATCCCTCCCCAACTCCTGAAACCCTTCCACTGTGCCCTCTGGAACTCATGGTCTGTCATCA…			3082	NO	Other	NA	NA	NA	NA
19	L2b		TCGCATGATCTGGCCCCGCTACCTCTCTGGCCTCATCTCCTACCACTCTCCCCTTGCTCACTCTGCTCCAGCCACACTGGCCTCCTTGCTGTTCCTCGAACACGCCAGGCTCTCTCCCGCCTCAGGGCCTTTGCACATGCTGTTCCCTCTGCCTGGAATGCCCTTCCCCACCTCTTCGCCTGGCTAACTCCTACTCATCCTTCAGGTCTCAGCTCAAATGTCACCTCCTCCAGGAAGCCTTCCCTGACCCCCCAGGCTGGGTCAGGCGCCCTCCTCTGGGCCCCCCCAGTCCTACCCTGCCACTCTGGGTTATAATTGTCTGTTTACATGTCTGTCTCCCCCACTAGACTGTAAGCTCCATGAGGGCAGGGACCATGTCTGTCTTGTTCACCGCTGTAT…			466	NO	Other	NA	NA	NA	NA
20	L2c		CTTCATGATCTGGCCCCTGCTTACCTCTCCAGCCTCATCTCCTCCACTCCCCTCCTCGCCCACTATGCTCCAGCCACACTGAACTACTTGCATTCCCCAAACATGCCACAGTTCTTTCCTGCCTCCGTGCCTTTGCACATGCTGTTCCCTCTGCCTGGAATGCTCTTCCCCCCTCCTTCCACCTGGCTAACTCCTACTCATCCTTCAAGTCTCAGCTCAAATGTCACCTCCTCCAGGAAGCCTTCCCTGACCCCCCAAGTCTAGTCTAGGTGCCCTCCTCTGTGCTCCCATAGCACCCTGTCTATACTTCCATTATAGCACTTATCATTAACTTGTATTGTAATTGTCTGTTTACTTGTCTGTCTCCTCCACTAGACTGTGAGCTCCTTGAGGGCAGGG…			478	NO	Other	NA	NA	NA	NA
21	L3		CCAGTAGTTGGGAGGCCAAGAGGCAGTTTGCTGTGGCAGTTTACAGGAGGGAGTTTCCAGGGGAAGCCACAAAGGACTGTAGTTCATCTTGAGACCCAGGAAGTATGGACACTGAGGGAACTGTTTCAGTGACCTGCAGGGTATGTGCTATGTTTGTCTTCCTGCCTGAGGCAGTCACCAATTATGTGTGCTATAAATGCAAGCTGGTCTCTCTGCTAGAGGAGAAGGTGAAAGGGCTTGAGGAATGCCTCTCTATACTCTAGCTTATTAGAGAGGATGAAGGGTTCCTAGATAGGATGGAAGAAATAATCCAGGAAGGAAATCAGAAAGAAAAAGATTCTGAGGAGGTAGAAGGGAATCAAAACCAATGTCAAGAGGTTGGTGAGTGGAAGAATATGA…			4099	NO	Other	NA	NA	NA	NA
22	L3b		ATTTCCTTTTAAGGTAAGGTTACTAAACTAGTAGATCAGGGGAATGCTATAGACATAGTGTATCTTGATTTCAGCAAGGCATTTGACAAAGTCTCTCATAATATCCTTGTGGACAAGATGGAGAAATGTGGGCTGGATAATGGTCAGTTAGACATTCTTAGCTGGTTGAACAACCGTACCCAAAGGATGTTGATTAATGGCTCGATGTCAACCTGGAGGGAGTCTCTAGTGGTGTGCCACAGGGCTCTGTCCTTGGCCTTGTCCTGTCTAAATTTGTATCAATGACTTGGATGAAGATACAGAAAGCAGCTTATCAAATTTGCAGATGACAGAAGCTGGGAGTGATAGCTAATACATTGGATGCAAAATCAGGATCCAAAATGATCTCGACAGACTAGA…			1206	NO	Other	NA	NA	NA	NA
23	LTR41B		TGTGCCAGTTATCAATTTATTGCCTCTCAGCTCCAAATTCACCCTTCAATACCTGCTCTGTGATAATGGACTGGACTCTTTAAGCATTTCTCCTTTACAGTGAGCACGATGTTAAGCTTTGTCAGTAGAGGGCGCTGGAGGGACATTGCAGGAGGAAGGGGGCTTCTCTTCCTGGTTCCGGTGTGCTGTGTTTTGCTTTTTCTTGCTCCTGCTGCACGGTCGGTCAGCGGTGTGGGTGTGTGGGGACATCCAGTGGTGCTCTGCCCCAGCCACGTGCCCAGAGCGTGCAGTCCCTCGGCGACCTTGCAGCCCTGGCCTGGGCCCGGTGACCACCTTCCCGCGGCCCTCCCGACATGGACACTGCGTGCTCCAGGCCTCCTGCCCGCAGCGGCGCCCCGA…			758	NO	Other	NA	NA	NA	NA
24	LTR53		TGTGGTGTAAGGCCTAAAATTAAGGCCCAATATTATGTGCTGCCTTGACATCTGGTGAAATCAGGAGGGCCTCAAATGGCCTAACTGCAAGTTCCCCTCCCCACTCTGCTCCCATGGATAAGGTCCCCTAGCCAAACAACCCTCCTTATCAAGGGGACCAGGCACAGTTCCTGCTTATCCCTGTTGAGTAGCGGGTTTCAGTTCCCTGCCAGCCTGTGGAATTATTCAAACAAGCCAATCACATCCTCCTGTGGGAACCAGGGGTCACCTCACCCTCTTGATACTACAAAGCCTGCCTCCCACAGCCCCTGGTTGTTCACTCTGTTCCTGAGTGCAACCCCCGTGTGGCCCTGCGTGGCATGTGGTGTCCTCCTCCCCTGGGCTGTGAGTATATGTGAC…			519	NO	Other	NA	NA	NA	NA
25	LTR65		TGAGAAAGTAAAAATCTGCCCTGCCATTCATCAGGCTGGGATAACAGACACAGATAAAGCCAGCTGCAAAGTGTAACAGGAAACAATATTTCTCCCAAGGACATGCTGCAGCTGTAAAGTGTCATAACAACCCTCCTTCTTTGAGTGACTACTGCTTTCTTACTCACTGAGAAACTTTGTTCTCTAAAATCATAGACTATCAGAAACTTTGCTGTTTGAAATTATATCAGTAAGAATGAAACATCCCACTCTTGCCTGGAGGATCTAAGTCACTTTGACACAGAGAAGCAGCCTCAATTTCCAACCCAGGTGCAGAGCTTCAGATAAGGGGTTTCTGGACACAACATTCCACATTTATCTTAACTTTGTAGTTTCCAAGGAAACAGGACCCTGGGTCCA…			669	NO	Other	NA	NA	NA	NA
26	LTR73		TTGTTACCCAGTGTAATGCCTACTATGTGACATAGCTGAATTTCTACCCTGCCCTAACTCTGCTTATCTTTAAGAAACAGGATGCCTGTGATAAAAAGTTCCCTTTGTAACCAGACCAGCTGAGACTGGTTAGAACCAAGATGGCAGACCAAATGACTTCAAAAAGACCTCAGGCTTCATTATAATCTCATTTCCATGCTAAATGACACTCCCACCAGTGCCATGACAGTTGACAATCACCATGACAATGACCAGAAGAAGCCATAAAAGGACAAAAAGGAAGGCAGCACTCTGGTTCTGAGAAGTTCACTGCCCATTTCCAGAAAAGACATGAATATTCCTCCCCTTGCTTTTAATGTCCAACCCCTTCATTAGAGAAACCCTATATTTTAACCTCCT…			572	NO	Other	NA	NA	NA	NA
27	LTR90A		TGTTAGAAATTTGATTGGGGATTTCCTGTGCAGTCTGGAGCTGAGAAAAAGGAGATCATGACTTGGGCTTTGCAGCCCAAATATCTTTCCTTCCCCATCCCCCAAAATACATCCAATCAAATAAGGTTAGGATGATGGTTACCAGGCAGCTTGCAAAAGCAAGGGCATTCCACCCTCCGAATTTCTGGTCAGAGATAGTATATATGTAAAACAGAATATGCTCCATTGTTAAGCAAACACTCTATTTATTGATAGTGGGTCAACAAGAGCATAGGCAGGTTTAGCTATACAGACAACTAACAGAATTTGAGATGCAGAATATTAAAGCTAAGAATCCAAGATCAATCATTCAAAATACAAGTAGATAAGCAGAGAAAATATCACAGCATAAGTAGCAGT…			937	NO	Other	NA	NA	NA	NA
28	MamGyp-int		ATTTTGGGGTCCCGTCTGGGATTGCTAAGAATCCTTGTGCAGCGTATATCTGCACCATGGACTAATTACAACCCCTAGAATTGGAGCCAATTGATGTTTGGGACAATGGCTGTGACACTGTTGGAGGACTGGTGCACGGAGATGGGTGTGGACTCTCAGAAGTCACTGCTGATTTGGGGAATACCAGTGGACTGTGATGAGGCTGAAATTGAAGAGACCTTACAGAATGCTTTAAAGCCCCTGGGCAGATACAGAGTGCTTGGCAAGATGTTCAGGAAGGAAGAGAATGCGAATGCAGCCTTGTTAGAGTTTGCTGAAGATATTAATTTCTCTGCGATTCCCAGGAAAATACCTAGAAAGGGAGGTGCATGGAAAGTGATCTTTAAGGCCCCTATCTCA…			5103	NO	Other	NA	NA	NA	NA
29	MamGypLTR3		TGTAGCAGGATGCCCTGCCAGAGATTAAATTTGTGTTTTTCTCTCTTCTCTAGCGAGAGAGGTGCCAGAAAATCACCTTGGAATCACTGAAGGTAGTCTCCCTTAGAAGGGTAAATCACCTTGGAATCACTGAAGGTAGCCTCCCTTAGAAGGGTGGAAATAGGGCACCTTGGAGTCACTGAGGGTAGCCTCCCTTAGAAGGGTGGATGCAGGGTGAGTAGCCCCATTGTCTGGAGGAAAGGGGTGTAATCAGACCCTTTGTGTTTTGAGGGTTTAAAAGGAAAAGCTGCCTGACCCCTAGGGGTGGATCCCTGGGGAGGAAAGGGGGACAGTGGTTCTGGGTCTATGAGGTGGCAGATGCTGGAACCAGTCCTGACCCAGTGCTCCTGGGGCCGGCTG…			894	NO	Other	NA	NA	NA	NA
30	MamRep1879		CAGTGGCGGCTCCAGAATTTCTATATAGGAGGGGCTTAGGGGCGGCAATCTGGTTGGAAGGGGGGGCTAGGGGACTTGTCTTGAAGCTGCATTTGCATAGCAAGCACACTGTTTTTACTTAGATTGTATGTTTATTTGGGGTGGCTTTGGGGGGGGGCTGATGGAGATTATGGGGGGGCTAAAGCCCCCTCAAGCCACCCCTTGGCGCCGCCACTG			216	NO	Other	NA	NA	NA	NA
31	MamRep4096		CAGGGCCTCTCAGAGGTCGAGAGAGGCCCAGGCCACTTCCATTTTTTGAGGCTCCTGGTATATTAAAAAATGAAGAAATGCCAAAACAGGGTTACAAAAATTGTGGTATATTTTAAATGTTTACATTTAACAAATTAATACTTTTAACACAAAAAATACAATGCAATATAATTGTGCTATTCACAAGATAATTACAGGATTTATAAAAAATATTAATTCATAGTGCACTACAGGCAGTGTGGTCTAGTAATGGGACACAAGTTTAAAGTTGTATGATGAATGTCTTCTTTCAATCCTGTCAGTGTATCTCTGTGACTGTATGTATAACCTCATTTGGAGATAATGTCAAAAGTCTAAATTTGAGGCCCTTTGTGAATGTGAGGCCTGGGCCAAATGGCC…			426	NO	Other	NA	NA	NA	NA
32	MamRep488		CAGTGGCGGCGCCAAGGGGTGGCTTGGGGGGGCTTTAGCTCCCCCTCCCATAATCTCCATCAGCCCCCCCCCATTCTTTGATATGGACAATTGACGTTTTCTCAATCTTATGTAAAGTGCTATGCAAATGCAGCTTCAAGACAAGTCCCCTAGCCCCCCCTTCCAACCAGATTGCTGCCCCTAAGCCCCTCCTATATAGAAATTCTGGAGCCGCCACTG			219	NO	Other	NA	NA	NA	NA
33	MER102a		CAGAGGTTGCAAACTGGTGGCCCGCGGGCCGCAGATGTGTTTTGTTTGGCCTGCACAGTGTTTTTAAAAATTTTTGAATTAGTTGCCAACATTTAAAAATCAGGAGATTTCACATAAAAATCTGGATTTCTGGCTTCTCTTGAAAAATCAGAAGATCTGGCAACACTGGGCCCACATTCCCACATGGCAACAATCGGCTGGAGCTGAGTAGCGGCTGCCCCCTTTAGACAGGGCATGTGCTCTCCAGTTTGCCACAGTCCCCACCTGGCCCGCTTCACTCATTTATGTTACCTGCCTGGCCCCTGTAGGCATTTGAGTTTGTGACCCCTG			330	NO	Other	NA	NA	NA	NA
34	MER102b		CAGAGGTTGCAAACTGGTGGCCCATGGGCTAAATCTGGCCCACAGATGTGTTTTGTTTGGCCTACACAGTGTTTTTAAAAATTTTTGAATTAGTTGCCAACATTTAAAAATCGGGAGATTTCACATAAAAATCCAGATTTCTGGCTTCTCTTGAAAAATCAGAAGATCTGGCAACACTGGGCCTGCATTCCCGCATGGCAACAATTGGCTGGAGCTGAGTAGCAGCTGCCCCCTTTAGATGGGGCATGTGCTCTCCAGTTCGCCACAGTCCCCACCCGGCCCGCTTCACTCATTTATGTTACCTGCCTGGCCCCTGTAGGCATTTGAGTTTGTGACCCCTG			341	NO	Other	NA	NA	NA	NA
35	MER110A		TGAGAACTGAAACCATCTACCACCCACACAGCTTACTGACTGTCTACATTAACATGACTTTACTATTCCACTGTCTTCATTAACATGACTTTACTATTCCAGGAAACTCTTGCCCAGGAAGATAAAAGTTGCAAATAACTTTATTGTTCATTTCAGGAACTTCCTAAAAAACCCATCAACTCTTCAATAGAAAGCATCAAACGACAGTTTATCCCCAAGACTCTTTGAAACCCTTGCCTCAAAATCCTCACCTTGCTGTGTCTGTGTCCACCAATCCTAAACTATTATATCATGATCCTTACCCAATCCTAATCAAGCCCCTACATTGAAAGACCTACCTTAAACCAGACTCCAAAATCTCAATAAATATCCTGACTTTGCCCTCCCTCCTCTGAGACA…			468	NO	Other	NA	NA	NA	NA
36	MER112		CAGTGTTTTTCAAACTGCAGGTTGTGACCCATTAGTGGGTCATGAAATCAATTTAGTGGGTCATGACCAGCATTTTTAAAAATAAAATGAAATAGGAATAGAATAGAAAATATCAGAGTGCATTGCATATAGTAAGGGTAAGTATTGTTTTATGAAACTTTTGTTTCAGTTATATATATGTGTGTGTGTGTGTGTACTGGGTCACAATGTAAAATGTATTTCTTACTGTGGGTCATGGTCAAAAAAGTTTGAAAGCCACTG			261	NO	Other	NA	NA	NA	NA
37	MER113		CAGTGTTTCCCAAAGTGTGGGACATGTACCACTGGTGGTACGTGAGATGATTTTAGGTGGTACATGGACATGGCATTAAATAACATTGAATCACATAGTGAGAAAGTTATTCCCTTTTCAATTCTCTTTCAATCCTTCTGATTACATCAAGGAGAAAGTCTCAGTTTGGTGCTAGTATGTCTTTAACACCTCTCTAACACTTGCTAATCTCCCTTTTTAACAAAGAGAGAGCAGGCCTCAGGCTCAGAGCCTTCGGCAGGCAACAGTATCTAGCTAGAATTTAATAACATTGTTTTGTTTTCATTGTATTTATTTTTATGGTTACCTTCTATTTATGGCAAGTGATACTGGTTTTCCATTTATGGTAGTGATATAAAGTTTCCTTTTAAAATAAATTTA…			521	NO	Other	NA	NA	NA	NA
38	MER113A		CAGTGTTTCCCAAAGTGTGGTATGCGTACCACTGGTGGTATGTGAGATGATTTTAGGTGGTACATGGATGAACATTTTTTATTTTAATAGTTATGTATTTATTTTAATGTGTATTAGAAAAAAATATAACTAGCACATCAAACCTATGATTTCATGGATATTATTGCTTAGGATGAGGCTAAAGTAGGTATTTAAGTTTTAAAAAGTGAGTTAATTTAAAGAAAAATATTAAGTAAATAATAGTACAGGTGGTACATGGATATGGCAAAAATCATGAAGGTGGTATGTGAATGACTGAAGTTTGGGAAACACTG			314	NO	Other	NA	NA	NA	NA
39	MER115		CAGTACTGCCCTTAGACCTGGGCAAGAGGGGCCCCTGCCCTGGGCCCTGTGCTTTAGAGGGCCCCGCTCTGGCCCTCCTCTGGCCATGCCCCTCCCCATGGGGTGAGGAGTCTGTGGGGCCAAGGGGACGTGCCCACCTGGAGCCCACGCCCCCCCTTCTAGACCATGCTCTGGGTACCCGGGACCCTGGAATTCCCTGCCCAAATGGCCCTGAGCCTGCTTCCAGGGCCTGCGTGGGCCTCTTCCCTGGGTCCATCCTCCTGAGGGTGGACTGTGCTGCCGGTGTGCGCACCCCTAGGCCCGAGGGGTGGCCAAGGGGTGGCTGTTTGCGGGGGGTGTGGACGGAGCTTGGACATGTGGGCTGGGGTGTCCACACGCGTGCACATGAGGCCCCTCGTG…			693	NO	Other	NA	NA	NA	NA
40	MER21B		TGTGATATTGTGAAATATATATTTGGTCTTCGTCCCTGTTTCCTGGCATACAACTCCTAAAATCCTTGGAATCTCCAAAGTGATAAGAGTGTCTTTTGTATGCTAATGAGTTGACTGGTGGCTGGCAGCCCCTAGGTAGCTTCAGGATGGGGGCTGGTCACCAGAAAGACCAAGGCATGATTAGAGGGTTGGGACTTTCAGCCCCACCCCCCAACCTCCGGGGAGGGGAGAGGGGCTGAAGGTTAAGTTGATCACCAATGGCCAATGATTTAATCAATCATGCCTATGTAATGAAGCCTCCATAAAAACCCAAAAGGACAGGGTTCGGAGAGCTTCTGGATAGCTGAACACGTGGAGGTTCCTGGAGGGTGGCGCGCCCAGAGAGGGCATGGAAGCTCC…			868	NO	Other	NA	NA	NA	NA
41	MER45A		CAGGGCCGGCTTCATGGGCGTGTGACCTGTGCAGTCACACAGGGCCCCGTGCTTAGAAGGGCCCTGTGCTTGGTTTAATGCTCTGCTGTTGCCGTCTTGAAATTCTTAATAATTTTTGAACAAGGGGCCCCGCATTTTCATTTTGCACTGGGCCCTGCAAATTATGTAGCCGGTCCTG			178	NO	Other	NA	NA	NA	NA
42	MER53		TAGGGTTGCCAGATTTAGCAAATAAAAATACAGGATGCCCAGTTAAATTTGAATTTCAGATAAACAATGAATAATTTTTTAGTATAAGTATGTCCCAAATATTGCATGGGACATACTTATACTAAAAAATTATTTGTTGTTTATCTGAAATTCAAATTTAACTGGGTATCCTGTATTTTATCTGGCAACCCTA			193	NO	Other	NA	NA	NA	NA
43	MER58B		CAGGGGTCGGCAAACTATGGCCCGTGGGCCAAATCTGGCCCGCTGCCTGTTTTTGTATGGCCTGTGAGCTAAGAATGGTTTTTACATTTTTAAATGGTTGAAAAAAAAATCAAAAGAAGAATAATATTTTGTGACATGTGAAAATTATATGAAATTCAAATTTCAGTGTCCATAAATAAAGTTTTATTGGAACACAGCCATGCTCATTCATTTACATATTGTCTATGGCTGCTTTCGTGCTACAATGGCAGAGTTGAGTAGTTGCAACAGAGACCGTATGGCCTGCAAAGCCTAAAATATTTACTATCTGGCCCTTTACAGAAAAAGTTTGCTGACCCCTG			341	NO	Other	NA	NA	NA	NA
44	MER5A		CAGTGGTTCTCAAAGTGTGGTCCCTGGACCAGCAGCATCAGCATCACCTGGGAACTTGTTAGAAATGCAAATTCTCAGGCCCCACCCCAGACCTACTGAATCAGAAACTCTGGGGGTGGGGCCCAGCAATCTGTGTTTTAACAAGCCCTCCAGGTGATTCTGATGCACGCTAAAGTTTGAGAACCACTG			189	NO	Other	NA	NA	NA	NA
45	MER5A1		CCTTGCTACTCAAAGTGTGGTCCATGGACCAGCAGCATCAGCATCACCTGGGAGCTTGTTAGAAATGCAGAATCTCAGGCCCCACCCCAGACCTACTGAATCAGAATCTGCATTTTAACAAGATCCCCAGGTGATTCATATGCACATTAAAGTTTGAGAAGCACTG			166	NO	Other	NA	NA	NA	NA
46	MER5B		CAGTGGTTCTCAACCTTGGCTGCACATTAGAATCACCTGGGGAGCTTTTAAAAATCCCGATGCCCAGGCCACACCCCAGACCAATTAAATCAGAATCTCTGGGGGTGGGACCCAGGCATCAGTATTTTTTAAAGCTCCCCAGGTGATTCTAATGTGCAGCCAAGGTTGAGAACCACTG			178	NO	Other	NA	NA	NA	NA
47	MER5C		CAGTGCTACTCAAAGTGTGGTCCATGGACCGGTGCCGGTCTGCAAACTGTTTGTTACTGGTCTGTGATGAGATAAGTACAGAAATTGAGAGTAAGCATTTAGAAACTTTTATAGCAATTTGACAGAGTAATTTTATGTCTGTTGAATCTAATAATAAAAAATTTGGGCTTGTATTTTGTATGTCTTTTTTTTTTAATTTCATTTTTCTAGTAATTCATTTTTATTGTATTTTACAAAAGTATTGGTCTATGATGGATTGGAAATTAAAAAAAAAAAAACTGGTCCTTCACCACAGATAGTTTGAGAAGCACTG			313	NO	Other	NA	NA	NA	NA
48	MER68		TGTGCAGAAAAGAGTTAACATAGCAGGCCTGAGACTGCTATCCTTAGAAAGGCCTGCTTGCAAGGTTGGCCCTTGGCTGGCATCTGGGAACTTGGATTTCGGGAGGGTTCCCACCATTCCCATAACTGATAAGAGTGGCTCACTGTGCCTAAACTGTTTGTACAAACAATGTGGTTTATGCTGAACACCTGCTTTCCTTCTGGGAGTCTGGAATTTTGGTATGTGCTAGGCAGAGGGTGCCTATGTGACCAGCCCCCAATAAAAACCCTGGGCACTGAGTCTCTAATGAGCTTCCCTGGTAGACAACATTTCACATGTGTTGTCACAACTCGTTGCTGGAGGAATTAAGCACGTCCTGTGTGACTCCACTGGGAGAGGACTCTTGGAAGCTTGTGCCTG…			563	NO	Other	NA	NA	NA	NA
49	MER89		TGAGAGACTGAATATACAAATGGACAATGGCCAGACCATATATAAAAATAGAACTCTGACCCACAACCTCTGCAGCAACCAGCCCAGGAAACCAATCCCCTTATCTACAGTAACAACCAGGAAGCCAGCCTGCTGTAAGTCAGACTTGCAGGAAGTCAGACTGCTATCTCTAGCAACCAGTCCAGGAAGCCAAACAACAACCTCTGTAGCAATTGGCCCAAAATGGCCAGGACTTGATTAATAACTGACAGCTTCCCTAATTTTTGTCCCTGCTTCCAACTTAGGACCAACCAGAGAAAGCCAAATATGCTCCCCTAACCAATCACATAGGATGCCCTGCTTCTAGTTAGCCCACCTCCAGCTTCCCCATGCCAACAGCCTCCAATCAGGGCATACCTG…			559	NO	Other	NA	NA	NA	NA
50	MER90		TGAGAAAGAGAAAAGCAGCCCCTGACATGCTGGGAGCTGGCCTGGCACTCACAGCTAGGCCTTGGTGTTCTCCTGTTGAACATAAACAATTTCACAGAATATCAACATCAGACAAGGCCACTCTGTGACCATGATGGATCAAGACAAAAACAAGACCACTCCATAATCATGTCTGAACACAGACAAAAACAAGAACATTGTGCAAACCACAAAAATGACCAAACATCCCCCTCTCCTGGCTAATATGAGTGACTGCTGCTTCTTTACCAATTACAGCTTTAGCCTCACTCTAGTCTTCCCTCCTTCTAGATAAGATTTATTAAGATACCCAATCATAGAATTACTCCTGCTTTCTGACAGCATCCAATCCAGAGCAAAGCCCCGCTTCCTTAAACCCTC…			575	NO	Other	NA	NA	NA	NA
51	MER90a		TGAGAAAGAGAAAAGCAGCCCCTGACATCCGGGAGCTGGCCTGGTACTATCAGCTAGGCCTTGGTGTTGCTAGGAGCTGGCCTGGCACTCACAGCTAGGCCTTGGTGTTCTCCTGTTGAACATAAACAATTTCACAGAACATCAACATCAGACAAGGCCACTCTGTGACCATGATGGATCAAGACAAAAACAAGACCACTCTGTAATCATGTCTGAACACAGACAAAACATGAACATTGTCCAAACCACAAAAATGACCAAACATCCCCCTATCCTGGCTAATATGAGTGACTGCTGCTTCTTTACCAATTACAGCTTTAGCCTCACTCTAGTCTTCCCTCCTTCTAGATAAGATTTATTAAGATACCCAATCATAGAATTACCCCCGCTTCCTGACAG…			614	NO	Other	NA	NA	NA	NA
52	MER92A		TGACCAAGTGTTCACAATTGCCCATTTCTTACCCTCTGCTTTGTCTTGACCAAACTTTAGTCAGGCTTCTCTCCTTCCTACAGGCCCCTGAACTTTGCTTGCCCCTAAGCCTGAGCAAGCACTAAAATGCAGAACATGCCCCCCTTATCAGCTTATCCTGAGAATCGGCTGACCACAGTGAGACACATTTCCTGTCAGACCCCACTGGTCATGTTGTCTGCTCATTCCCCCTTGCTTGCCCAATGTCTCCTTTCTGCTAGTTCTGCTTACCCCTCCCTATAAAAGAAAAGCCTTTTTCTGTTTGATTTTGAGATGCTTGCAGATTTCTGAGATTGGAGCATTCTCCCTATTGCAATAGTCTTTTTGAATAAAGTCTCTCCTTATCTAAGTCCGGATTTG…			412	NO	Other	NA	NA	NA	NA
53	MER92C		TGACAATGTTGAACTTTACCTGAGCCCTGTGCTCCTGGAAAACAGCAATGGTTAAGAAATCCCCCCAACCTTTTGTTTTCCGAAATCCCCCCACCCTTTTGTGTTCCGGGAAATGGCTTACCACAAAGAACCACCCTTCCCCATATGACTTAGATAAGACTCGCTGTCCACTCTTTCTCATGACTCCCATAAGACTCGCGGATGACTCCCTTGTTTACCTGTGACAAGGCCAAACACAGACCTTTCCCCTTTTGCCTGAACCTGCTGACAAGGCCAGACACAGACCCTCCAACTTCCTATTCTTTGTCTCATGAATGATTAGCTGAGATTAGAACTGTTTGTCCCCCTGAAACTAGCTAGACACAGAGATAAACATTTCCTGTTCAGCTAACTGACTGA…			590	NO	Other	NA	NA	NA	NA
54	MER94B		TATGGCGACCATATGTCCTGGATTTTCTAGGACAGTCCTGATTTCAAATATTCTGTCCTATTGTCCCATAAGTACACTCATACTTGTCAGACCATGTGTCCTGATTTTTGGTTTGGAAAATATGGTCACCATA			133	NO	Other	NA	NA	NA	NA
55	MER96		CAGGGCCGGGACTAGGGTGAGGCAAGTGAGGTGCCTAGGGTGCAAAATTTAAGGAGGCACTCACTCTCAGGGTCGTGCAAGTGCAGGGTCGGCATTTGCACGACCCTGAGAGTGAGTGCCTCCTTAAATTTTGCACCCTAGGCACCTCACTTGCCTCACCCTAGTCCTGGCCCTG			175	NO	Other	NA	NA	NA	NA
56	MER96B		CAGGGCCGGGACTAGGGTGAGGCAAGTGAGGCACTTGCCTCGGGTGCAAAATTTAAGGGGGTGCCAAAAAACTCAGTAATCAAGATAAATAATATTTTAATGCAATATTTTTAAAAATCAAAATTAATGCAAAAATCCATGATGAACAAAATATCAAAATTTTAAATAAAGACAGGATCAGTATTACTGATTTTTCCTTTTGCCTCAGGCTCCAATATGGCTCAGCATGGCACTGTTACTGATCCTGTCTTTAAAATTTTGATATTTTGTTCATCATGGATTTTTTTGCATTAATTTTGATTTTTTAAAATATTGCATTAAAATATTATTTATCTTGATTACTGAGTTTTTTGGCGCCCCCTTAAATTTTGCACCCGAGGCGAGTGCCTCACTCGCCTC…			417	NO	Other	NA	NA	NA	NA
57	MIR		ACAGTATAGCATAGTGGTTAAGAGCATGGACTCTGGAGCCAGACTGCCTGGGTTCAAATCCTAGCTCTGCCACTTACTAGCTGTGTGACCTTGGGCAAGTTACTTAACCTCTCTGTGCCTCAGTTTCCTCATCTGTAAAATGGGGATAATAATAGTACCTACCTCATAGGGTTGTTGTGAGGATTAAATGAGTTAATACATGTAAAGTACTTAGAACAGTGCCTGGCACATAGTAAGTACTCAATAAATGTTAGTTATTATT			262	NO	Other	NA	NA	NA	NA
58	MIR3		CTGGCAGAGTGGCTGAGCAGAGAGAGCACGGACTGGGAGTCAGGAGACCTGGGTTCTAGTCCCAGCTCTGCCACTAACTAGCTGTGTGACCTTGGGCAAGTCACTTCACCTCTCTGGGCCTCAGTTTCCTCATCTGTAAAATGAGGGGGTTGGACTAGATGATCTCTAAGGTCCCTTCCAGCTCTGACATTCTATGATTCTATGATTC			208	NO	Other	NA	NA	NA	NA
59	MIRb		CAGAGGGGCAGCGTGGTGCAGTGGAAAGAGCATGGGCTTTGGAGTCAGACAGACCTGGGTTTGAATCCTGGCTCTGCCACTTACTAGCTGTGTGACCTTGGGCAAGTTACTTAACCTCTCTGAGCCTCAGTTTCCTCATCTGTAAAATGGGGATAATAATACCTACCTCACAGGGTTGTTGTGAGGATTAAATGAGATAATGCATGTAAAGTACTTAGCACAGTGCCTGGCACATAGTAAGTGCTCAATAAATGGTAGCTCTATTATT			268	NO	Other	NA	NA	NA	NA
60	MIRc		CGAGGCAGTGTGGTGCAGTGGAAAGAGCACTGGACTTGGAGTCAGGAAGACCTGGGTTCAAGTCCTGGCTCTGCCACTTACTAGCTGTGTGACCTTGGGCAAGTCACTTAACCTCTCTGAGCCTCAGTTTCCTCATCTGTAAAATGGGGATAATAATACCTGCCCTGCCTACCTCACAGGGTTGTTGTGAGGATCAAATGAGATAATGTATGTGAAAGTGCTTTGTAAACTGTAAAGTGCTATACAAATGTAAGGGGTTATTATTATT			268	NO	Other	NA	NA	NA	NA
61	MLT1-int		GATTTTGGTACCAGGAAGTGGGGTGCTGCTGTAACAAATACCTAAAAATGTGGAAGTGGCTTTGGAATTGGGTAATGGGTAGAGGCTGGAAGAGTTTTGAGGTGCATGATAGAAAAAGCCTAGATTGCCTTGAAGAGACTGTTGGTAGAAATATGGATGTTAAAGGTGATTCTGGTGAGGGCTCAGAAGGAAGTGAGGAGAGCTGTAGAGAAAGCTTCTATCATCTTAGAGAATACATATATCATCATGAACAGAATGTTGGTAGAAATATGAATGTTAAAGGTGCTTCTGGTGAGGTCTCAGATGGAAATGAGGAACATGTTATTGGAAACTGGAGGAAAGGTGATCCTTGTTATAAAGTGGCAGAGAACTTGGCTGAATTGTGTTCTAGTGTTTTGT…			1371	NO	Other	NA	NA	NA	NA
62	ORSL		CAGGGCTGACTTATCCATTAGGCACAGTAGGCACAGTGCCTAGGGCCCACGATACTTTTAGGGGCCCATGAAAATGTTTTAATTTCTTTTAAAATCAGAAGAAAAAATGAACTTTTAGGTCAAAGAAAATGTTTTAATATATAATATTAATATATTCTATATTCATCTTTATACCAATGCAGTCATAAAATATAATTTTTAATATTTTTTTATGGAGGAAGGGGCCCACGAAGGCAAAAGTGCCTAGGGCCCATGAAAGTCATAATGTGGCCCTG			275	NO	Other	NA	NA	NA	NA
63	ORSL-2a		CAGGGCTGTTTTATCCATTAGGCACTATAGGCACAGTGCCTAGGGCCTATGAGCTTTTCAAGGGCCTACGAAAATGTTTGAGACCTGAAAAAAAAATTATTGGCTCCAAAATATGAAAAGAAAACTGCAAAATTAAAATTAATAAATGTTTAATTAAATGTCTACAAAATGTAACATTATGTCAACTAGTCAACTGCAACTCAACTCAACTCTTATATAGTTATATATAAATTATATTTAATGTGGGATGTGGGTGCATTTTAATATGTTTGATATGATGTGGGGTGGGGCCTCCAAAAGTAAGAGTGCCTAGGGCCTACGAAGGTCTTAAAATGGCCCTGC			342	NO	Other	NA	NA	NA	NA
64	ORSL-2b		CAGGGCCATTTTATCCATTAGGCACTATAGGCACAGTGCCTAGGGCCTATGAGCTTTTCAAGGGCCTACAAAAATGTTTGAGACCTGAAAAAAAAATTATTGGCTCCAAAATACGAAAAGAAAACTGCAAAATTAAAATTAATAAATGTTTAATTAAATGTCTACAAAATGTAACATTATGTCAACTTCATTAATTGTTAAATTTAGTATTCATAAAAATTTCATTACATTTGAAAACAATTTGTAGGTTAGATTTTCTCACTTTGCAAGAATTCCTAAGTATGCATGATGATTGCTGAGAAATCATAGCCAATTGTAAATTAAATGAGTTACTTATAGCCAAATAATTTCAAAAGCAAAATTATAAAAATCCTTTCAAAAATTTTTACAGCAAAAAAT…			508	NO	Other	NA	NA	NA	NA
65	Plat_L3		GGGGGCCCAGATGCAGGCCGATGCTGAGAATCTGTAGAAACTCAGGCTCGATAAATGCTACCCCATGCTTCTTATCCATGTGGGCATGAATGATACTGCCTGATCTCACTCTGAGCTTATCAAGAGTGACTACAGGGCTCTGGGAGCAGGGGTATAGGAGGCAGGGGCTCAGGTGGTGTTCTTGACAATCCTCCCAGTTGAGCCAAAGAGCTCCTGTAGGGACAGATACATCCTAGAAATGAACGCTTGGTTGCACGGTTGGTGTAGAAGAGAATACTTCAAATTCCTTAAAATTGATGTTATCTTCAGGGAAAAAAGCTTGGGGAGCCAGGATTGGATCCGTCTCGCAAAGAAAGAGAAGAGTGTCTTTGGGAGCAGGCGTGCTAACCTAGTGAGGAG…			3412	NO	Other	NA	NA	NA	NA
66	Tigger12c		CAGTAGACCCTTGGCATTTATAGATTTAACATTTATGGTTTTGACTATTTATGAGTGACCCCGAAGGTCCATGACATGTAGTAATTTGTAATTTTGCTGAGGCACAAATTTGAATCACACGTGCTGCGAGGCTGGTGTGCAGGAGCGAGTCACTTAGCTAGTGAGTGAGCCTAGCTGACTGCCCAGCATCTACATCTCAACGTGGCTTTGTTGTTCTCTACTCATCATTGCATATGCAGTAACTCTTATGAAGTGATAAAAACTTTGTTTCTTTGTGAAAAATGGCCCTGAAAAGAAAGCCAACTGCTAGTGCTGGTGATGGAAGTGAAGAGAAAGTGAAGAGGTCTAAGAAAGTGATGGTTCTTAGCCAGAAAATAGAAGTTTTGGATAAATTAAAGA…			734	NO	Other	NA	NA	NA	NA
67	Tigger15a		CAGTAACACCTCACTTATCTAGAGGTCACTTATCTGGCAACCTCAACTATCTAGAACACAGCTGAGAACCAGGAAGTAAGCAAAAAAGGCCTCTGAGCAGCCAAAATAGATGTCACAAAGTCCATGCACTAAAGCTCATGCACTTTACTCATAGGAGAGCCCCTCAGGCCCTCACTCAGAGCCTATTTACTCTTATTTTACACACAATTCTAACAAGCTTGGTTATCTGGTTTCCCAGCCCACAGCAGATTAGAAGCAGCAAATTAGAAGGGGGGGAAGGGCTGCTAGAGGCAGGCACACTGACAGCAGCAAGAAGTGACAGCTGACAGCCTGACAGCAAGGGAGGAGACAGAAAAACTATAAAAAGCAGACACAAGAACTCAAAAAGCACAGCAGTCT…			715	NO	Other	NA	NA	NA	NA
68	X7A_LINE		AGACTTGTTCACCAAATCCTGGAATACTAGAATTAGAGGCCCCCTTGAAGCTTGAAAGAGGTAATTTTAGGACAAATAAAAGGAAGTACTACTTTACACAGCAGGGGAGTAAACTTATGGAACTCATTACCCCAAGAGGTGGTATAGGCTGAAAATATAAATAGCTTCAAAAAAGATTTAGATAAATTCATGGATGATAGATCCATAAATGGGTTATAAGGGAAGTGGGATGCAGTTAACCTTTGAGGTTGATGTCAGGGAGGACAG			267	NO	Other	NA	NA	NA	NA
69	X7C_LINE		GAGGCGCCCTTTGAAACTTGAGTGAGGTAAGTTTAGGACAAATAAAAGGAAATACTACTTCACACAGTAGGTAATAAACTTATGGAACTCATTACCCCAAGAGGTGGTACAGGCAGGAAATATAAATGGATTCAAAAAGGGTTTGGACAAATTTATGAATGACAGAGCCATAAATGGCTCCTAAGAGAAGCTGGGATACACTTAACCTTTAAGGTTGATGTCAGGGAAGACAGTCA			236	NO	Other	NA	NA	NA	NA
70	Charlie5		CTGTGCTGTCCAATATGGTAGCCACTAGCCACATGTGGCTATTGAGCACTTGAAATGTGGCTAGTGTGACTGAGGAACTGAATTTTTAATTTTATTTAATTTTAATTAATTTAAATTTAAAAACTGAAGCAGTGTAAAATATTTTTCCATTAAACACAACTTTATTGTTTTGGTAGGACTACATTTCACTTTAACCATTGCATCGTATAAGATATTATTGTTGTATTGTAGTGCATGTGTTGGGCACATGTGTCATTTCTAGTATTACACATAAACACATCACCGATCTAGTTAGTGTCAATGGATTGATTCAGTTTAAATGATTTTTTTCTATGCACTGATGTAACATTGTAATGTGTTTATTTGAATATTTTATGCAGACAGCATGAGTTACAGTGA…			2624	NO	Other	NA	NA	NA	NA
71	L2a		CTACATGATCTGGCCCCCCGTTACCTCTCTGACCTCATCTCCTACCACTCTCCCCCTCGCTCACTCTGCTCCAGCCACACTGGCCTCCTTGCTGTTCCTCGAACATGCCAGGCATGCTCCTGCCTCAGGGCCTTTGCACTTGCTGTTCCCTCTGCCTGGAATGCTCTTCCCCCAGATATCCACATGGCTCACTCCCTCACCTCCTTCAGGTCTTTGCTCAAATGTCACCTTCTCAGTGAGGCCTTCCCTGACCACCCTATTTAAAATTGCACACCCTCTCCCCCATCACTCCCTATCCCCCTTACCCTGCTTTATTTTTCTCCATAGCACTTATCACCATCTGACATACTATATATTTTACTTATTTATTTGTTTATTGTCTGTCTCCCCCCACTAGAA…			517	NO	Other	NA	NA	NA	NA
72	MER121		TAGGGATGGGCGAACCCAGCTGTGTTTTGGGTTTGTTGAACATCTCAAACTATTTTTCAAATGTTTTGGGTTTGGCAAAACCCAAAACGCATTTTGCCAAGCACTTTTCCCCTTAATTTTTAAACCCATGTGTATTTTAAGGGAAATTTAATCCATATGTTTCTGATTCATTTACACTTAACTCATCAAAATGTTGTTTTGTAAGAGCTATTTGATGTCCAAGAAGCCTTTTGAGCCTTTTTTATAAGCTTTTCTAAGCCTTTTTCCTTAGAAACAGGAAGTTGTATTTTGCCAAGAGTAAACGAACTTGAACCCCAAAAGGTTCGAGTTTGGTTTGAAACTCAGAACCCATGAAGTTTGAGTGGGTTCTAAACTTGGCAAAATGCGTTCTCTCATCCC…			401	NO	Other	NA	NA	NA	NA
73	MER20		CAGTGGTTCTCAACTGGGGGTGATTTTGCCCCCCAGGGGACATTTGGCAATGTCTGGAGACATTTTTGGTTGTCACAACTGGGGGGGGGGGATGCTACTGGCATCTAGTGGGTAGAGGCCAGGGATGCTGCTAAACATCCTACAATGCACAGGACAGCCCCCCACAACAAAGAATTATCTGGCCCAAAATGTCAATAGTGCCGAGGTTGAGAAACCCTG			219	NO	Other	NA	NA	NA	NA
74	MER33		CTGTGCTGTCCAATATGGTAGCCACTAGCCACATGTGGCTATTGAGCACTTGAAATGTGGCTAGTCCGAATTGAGATGTGCTGTAAGTGTAAAATACACACTGGATTTTGAAGACTTAGTATGAAAAAAAGAATGTAAAATATCTCATTAATAATTTTTATATTGATTACATGTTGAAATGATAATATTTTGGATATATTGGGTTAAATAAAATATATTATTAAAATTAATTTCACCTGTTTCTTTTTACTTTTTTTAATGTGGCTACTAGAAAATTTAAAATTACATATGTGGCTCACATTATATTTCTATTGGACAGCGCTG			324	NO	Other	NA	NA	NA	NA
75	Zaphod		CAGTACTGCCCTTAGACCCGGGCAAGAGGGGCCCCTGCCCTGGGCCCCATGCTTTAGAGGGCCCCGCATATCACAAACACACAAAAAATAAATTTATTAAAGAACACATGGGCACCTCTGTCACTTGGGATCTGGTACTCAGCGCTGGCACAGCGCAACCTGTAACCCTAAACATCCACTCTCATGACTAACACCATTCAGGCCCCAGGGAAATGCTTCTCCACATCTCTTGCCCTATGTCCTCGAAACAAAAGGTGACTGTGTCCAAATGCCATGAAGGTTTGTGGGTTGTGCCGCTGCCAACATTGGAGATGGACACTGCTTTGGAGTGCGGGGAGGATTTGAGTGGTAGAAGCACTTAGGTAAGAGAAAAGACAAATTAATTAACTTGTCAAATCC…			4079	NO	Other	NA	NA	NA	NA
76	BLACKJACK		TAGGGTGACCATATGTCCCGGTTTGCCCGGGACAGTCCCAGTTTATGCCTGTTGTCCTGGCATCCTGTCTGGTTTAGCATTTGTCCTGGATTTTTCATTTTTTAATAAAGTATTATTATTAATAGTTGCATTAAAATAAGCCAGGATGGGTTTGGTAGACCTCCACTTTGTACTTCCAGCTTCTGCCATGGTCTTATCTAGTAGTGTGTGAGATGCATGTGCAGTGAACAGAGTTCTCACTTTAACACGTGGTTAAATCTGAAAGATGACCAGTGATAACCTGTCTCTCTTTTCCTGACCCTTTCCAGATGCAATATAACTAACACCTCCCTTTCAAGGACAGCATGCAGGGTGCTTGCTGATAAAATGAAGTGTGCTCGGACACAAGTGGCTAGGGAC…			2969	NO	Other	NA	NA	NA	NA
77	Charlie1a		CAGCGGTTCTCAAAGTGTGGTCTATGGACCCCTGGGGGTCCCTGAGACCCTTTCAGGGGGTCTATGAGGTCAAAACTATTTTCATAATAATACTAAGATGTTATTTGCCTTTTTCACTGTGTTGACATTTGCACTGATGGTGCAAAAGCAATGGTGGGTAAAACTGCTGGTGCCTTAGCATGAATCAAGGCAGTGGCACCAAACTGTACTAGTAGTCATTGTATTCTTCACTGCCATGCACTTGCAGTAAAAAAAAAGCCAGTTTCACTTAAGAATGTCCTTGATGAAGCAGTAAAAATTATTAATTTTATTAAATCTTGACCCTTGAGTACATGTCTTTTTAATATTCTGTGTGATGAAATGGGAAGTATGCATAAAGCACTTCTGCTGCATACTGAA…			1455	NO	Other	NA	NA	NA	NA
78	Charlie2b		CAGTGGTCTTCAAACTGGGGTATACATACCCCTGGGGGTACATGAAGACTTTCCAAGGGGTACGTGGGCATGGATAGTTTTAAGGGAATCAATTTCCAGATCCTCAACTTCCATATGTACTCTTTCCTAAAACTGATCTGCCTGAGAACGTACCTGTGGCGAAGTCTGCCCTTTCCCACTTCCCCTTTCACAATTGCCCTTCTCCCACTTTACAAAAGAAAGGCATATCTCTCACCCATCCTGAATCTTACTATGGTGCATTGCCCTGGGGTGTAAAAACCTCCAGGGCGCCAAACAAAGGGACAATTCAAAATATTGGTGTTGGGGAAGCCTCCTTTAATGATTAATCAAGGCACCATAAACCCATGGTAGGGCTTCCTGTCTTTCCCTGTCTTATAC…			2782	NO	Other	NA	NA	NA	NA
79	IL15_L2a		TTTCATTCTCATTATCTGCTCAAGGACATAACTCTAGTAATTCATTCTTTCTCTCCATCACCATTTTTTTCTCTGTCTCTTATGGGTCTTTCCCAATACCATGTAGCCATGCTATAACTTCTGCCATTTTTAAAAAAGACTCATGTTTTTCTCCTCATGTTTCTGCTCACTTCTATATCTGCTTTTTTCTGCCCACATTTTACAGGAAAACTTACAACCTTAACTATATTCTCTGTTTCCAGTTTTCCTCTCTCCTTTCTCTCCTGAACCAGCCAGGCTGTCATCTCCACTGCTCCACTAGAAATACACTTGTCAAAGGTACCACGAACATCCCTTTTATTAAATCCAGTAGTTAGTTATTGGGTCCCTTCCTATGTACCCTTTCAGCAGGACCTGAGA…			1091	NO	Other	NA	NA	NA	NA
80	CD274		GCTTATGAATACCATGCAGTAAGATGGGCAATATTTATGCCATAAGCTTTAATGAAACAAATGGGTATTAAATGTATGATAAGGTTATAAATTACTTTTTAAAAGATTACAGGGAAAAAAATTGAAAGATATACACTGAAATGTTTTTTGCTCACAGTGGTGACAAGGTTTCTCAGCACTGGCACTGTTGACGTTTTAGGCTGTATGTCTTTGCTGTGGGAGGCTGGCCTGTGCACTGCAGGGTGTTTGGCAGCACTCTTGGCCTCTGCCCCTAGATAGCAATAGCAGTCCTCCCTCAACCAGCCCAATTTTGACAACCAAAAATGTTTCCAGGCATCACCAGATGCTCCCTGGGTGAGAGTGATGAAATAGTAGGGGATTTTCCCCTTCTTTTCTTAT…			503	NO	Other	NA	NA	NA	NA
81	PDL2		TCTAACTCTAAACCACACATTGCACTGAGAATGAAATGAGGCACTATGAAATGAAGTGAGGTTAGTTGAATAATGTTCCCCCCAAATTCATGTCTACTGAGGACCTCAGAATGTGACTATATTTGGAAGTAGGGTCTACGCAGATGTAGTCTAAATGAGGTCATACTGCATTAGGGTGGGCACTAATCAAACGGATGGTATCCTCATAAGAGGAGAGGAATGTAGAGATACACACAGAAAAGAATGTCATTTGAAGATGGAGGCAGAGATTGGAGTGATACAACTATAAGTCAGGGAATGCCAAGGACTTGAGGTCATGTGTTACAGAAGCCCTAGGAAATGAGTCAATTTCCTGGCACAGCACTAAGACATGCTGGTATTCTTCATTCCATCCCTTTC…			1503	NO	Other	NA	NA	NA	NA
82	PDL2.del		CCAAATAAGCCAGGCTTTCGTCAGTTCCTCAGAACTAGTTCTGGTTTGACTCACTCTCATGTTACGGCAAACCTTAAGCTGAATGAACAACTTTTCTTCTCTTGAATATATCTTAACGCCAAATTTTGAGTGCTTTTTTGTTACCCATCCTCATATGTCCCAGCTAGAAAGAATCCTGGGTTGGAGCTACTGCATGTTGATTGTTTTGTTTTTCCTTTTGGCTGTTCATTTTGGTGGCTACTATAAGGAAATCTAACACAAACAGCAACTGTTTTTTGTTGTTTACTTTTGCATCTTTACTTGTGGAGCTGTGGCAAGTCCTCATGTGAGTAACGAGTGGGTTGAGATACTCTCATACTATTATGTTGTGGACCATGATGAGGCTGCCAGGGTGGGGGA…			528	NO	Other	NA	NA	NA	NA
83
84
85
86
87
88
89
90
91
92
93
94
95
96
97
98
99
100
