## Supplementary material for "Transposable elements continuously remodel the regulatory landscape, transcriptome, and function of decidual stromal cells": Figure 5 ΓÇô Figure supplement 5.txt

RANK	SEED_MOTIF	CLUSTER	SOURCE	ID	ALT_ID	CONSENSUS	WIDTH	SITES	SEA_PVALUE	EVALUE	EVALUE_ACC	SIM_SOURCE	SIM_MOTIF	MOTIF_URL
1	1	1	STREME	6-AAATATTTATTGAG	STREME-6	AAATATTTATTGAG	14	20	1.32e-006	7.50e+000	1	db/motif_databases/JASPAR/JASPAR2022_CORE_redundant_v2.meme	MA1861.1 (FoxB)	http://jaspar2022.genereg.net/matrix/MA1861.1
2	1	2	MEME	GTSDGGGRRGKGRGG	MEME-3	GTSDGGGRRGKGRGG	15	149	2.99e-006	5.90e-050	1	db/motif_databases/JASPAR/JASPAR2022_CORE_redundant_v2.meme	MA1723.1 (PRDM9)	http://jaspar2022.genereg.net/matrix/MA1723.1
3	1	3	STREME	3-AGGCACTGTG	STREME-3	AGGCACTGTG	10	40	6.72e-005	1.50e+000	1	STREME	3-AGGCACTGTG
4	1	4	MEME	AGGGGGTMYATGRV	MEME-9	AGGGGGTMYATGRV	14	40	7.24e-005	3.00e-012	1	db/motif_databases/JASPAR/JASPAR2022_CORE_redundant_v2.meme	MA1976.1 (ZNF320)	http://jaspar2022.genereg.net/matrix/MA1976.1
5	1	5	STREME	13-CCCCACCCCA	STREME-13	13-CCCCACCCCA	10	28	8.34e-005	1.50e+001	1	db/motif_databases/JASPAR/JASPAR2022_CORE_redundant_v2.meme	MA0039.4 (KLF4)	http://jaspar2022.genereg.net/matrix/MA0039.4
6	1	6	STREME	2-ACCCCCAGGGG	STREME-2	ACCCCCAGGGG	11	28	1.69e-004	1.50e+000	1	db/motif_databases/JASPAR/JASPAR2022_CORE_redundant_v2.meme	MA0154.4 (EBF1)	http://jaspar2022.genereg.net/matrix/MA0154.4
7	1	7	STREME	7-ACCCCTTTACA	STREME-7	ACCCCTTTACA	11	25	2.35e-004	7.50e+000	1	STREME	7-ACCCCTTTACA
8	0	4	STREME	9-AGGGGGTCTATGA	STREME-9	AGGGGGTCTATGA	13	14	3.40e-004	7.50e+000	1	db/motif_databases/JASPAR/JASPAR2022_CORE_redundant_v2.meme	MA0342.1 (MSN4)	http://jaspar2022.genereg.net/matrix/MA0342.1
9	1	8	STREME	4-AATAATAATACWT	STREME-4	AATAATAATACWT	13	26	4.00e-004	7.50e+000	1	db/motif_databases/JASPAR/JASPAR2022_CORE_redundant_v2.meme	MA1824.1 (Zm00001d005692)	http://jaspar2022.genereg.net/matrix/MA1824.1
10	1	9	STREME	8-AAGAGARGCCMC	STREME-8	AAGAGARGCCMC	12	17	1.27e-003	7.50e+000	1	STREME	8-AAGAGARGCCMC
11	1	10	STREME	1-CAGTGGTTCTCAAAY	STREME-1	CAGTGGTTCTCAAAY	15	30	2.65e-003	5.77e-001	1	STREME	1-CAGTGGTTCTCAAAY
12	1	11	STREME	15-CAGCGCCA	STREME-15	15-CAGCGCCA	8	14	3.83e-003	1.50e+001	1	db/motif_databases/JASPAR/JASPAR2022_CORE_redundant_v2.meme	MA1414.1 (E2FA)	http://jaspar2022.genereg.net/matrix/MA1414.1
13	0	10	MEME	GTTTGAGAACCACTG	MEME-1	GTTTGAGAACCACTG	15	52	6.83e-003	2.90e-083	1	MEME	GTTTGAGAACCACTG
14	1	12	MEME	BKGYCCWKGGVCCWS	MEME-4	BKGYCCWKGGVCCWS	15	49	8.75e-003	5.30e-024	1	db/motif_databases/JASPAR/JASPAR2022_CORE_redundant_v2.meme	MA1712.1 (ZNF454)	http://jaspar2022.genereg.net/matrix/MA1712.1
15	0	5	MEME	GCCCCACCCCASACC	MEME-5	GCCCCACCCCASACC	15	11	1.42e-002	2.90e-007	1	db/motif_databases/JASPAR/JASPAR2022_CORE_redundant_v2.meme	MA0039.4 (KLF4)	http://jaspar2022.genereg.net/matrix/MA0039.4
15	1	13	MEME	GCTGTGTGACCTTGG	MEME-14	GCTGTGTGACCTTGG	15	5	1.42e-002	1.20e+002	1	db/motif_databases/JASPAR/JASPAR2022_CORE_redundant_v2.meme	MA0592.1 (ESRRA)	http://jaspar2022.genereg.net/matrix/MA0592.1
16	1	14	MEME	AWTAWTTTTAAWWTT	MEME-8	AWTAWTTTTAAWWTT	15	60	1.96e-002	4.10e-008	1	db/motif_databases/JASPAR/JASPAR2022_CORE_redundant_v2.meme	MA0681.2 (PHOX2B)	http://jaspar2022.genereg.net/matrix/MA0681.2
17	1	15	MEME	GSCTGGAGMWGAGWA	MEME-13	GSCTGGAGMWGAGWA	15	8	2.93e-002	7.50e-001	1	MEME	GSCTGGAGMWGAGWA
18	0	14	STREME	11-AAAAAATTAAAAA	STREME-11	11-AAAAAATTAAAAA	13	23	3.31e-002	1.50e+001	1	db/motif_databases/JASPAR/JASPAR2022_CORE_redundant_v2.meme	MA1380.1 (TCX6)	http://jaspar2022.genereg.net/matrix/MA1380.1
19	0	14	MEME	AAAWGKARARAGAAA	MEME-10	AAAWGKARARAGAAA	15	42	4.83e-002	1.30e+000	1	db/motif_databases/JASPAR/JASPAR2022_CORE_redundant_v2.meme	MA1281.1 (DOF5.1)	http://jaspar2022.genereg.net/matrix/MA1281.1
20	1	16	MEME	GMTCYNGCCWCACTG	MEME-6	GMTCYNGCCWCACTG	15	24	5.59e-002	2.90e-007	1	MEME	GMTCYNGCCWCACTG
21	0	1	STREME	5-TAAAATATWTASTAT	STREME-5	TAAAATATWTASTAT	15	20	5.65e-002	7.50e+000	1	db/motif_databases/JASPAR/JASPAR2022_CORE_redundant_v2.meme	MA1187.1 (RVE4)	http://jaspar2022.genereg.net/matrix/MA1187.1
22	1	17	MEME	CCAGGAAG	MEME-11	CCAGGAAG	8	39	7.80e-002	4.30e+000	1	db/motif_databases/JASPAR/JASPAR2022_CORE_redundant_v2.meme	MA0764.2 (ETV4)	http://jaspar2022.genereg.net/matrix/MA0764.2
23	1	18	STREME	14-CMGATTGCTDCCM	STREME-14	14-CMGATTGCTDCCM	13	16	1.02e-001	1.50e+001	1	STREME	14-CMGATTGCTDCCM
24	1	19	MEME	AGTTTGCRACCYCTG	MEME-15	AGTTTGCRACCYCTG	15	6	1.05e-001	5.40e+000	1	MEME	AGTTTGCRACCYCTG
25	1	20	STREME	12-CACATAAACAAA	STREME-12	12-CACATAAACAAA	12	14	1.64e-001	1.50e+001	1	db/motif_databases/JASPAR/JASPAR2022_CORE_redundant_v2.meme	MA0030.1 (FOXF2)	http://jaspar2022.genereg.net/matrix/MA0030.1
26	0	11	MEME	CMTRGHBCTGSCMCT	MEME-7	CMTRGHBCTGSCMCT	15	31	2.65e-001	3.10e-010	1	db/motif_databases/JASPAR/JASPAR2022_CORE_redundant_v2.meme	MA1981.1 (ZNF530)	http://jaspar2022.genereg.net/matrix/MA1981.1
27	0	1	STREME	10-AAAAATTATTAA	STREME-10	10-AAAAATTATTAA	12	28	3.01e-001	1.15e+001	1	db/motif_databases/JASPAR/JASPAR2022_CORE_redundant_v2.meme	MA0951.1 (ATHB-16)	http://jaspar2022.genereg.net/matrix/MA0951.1
28	1	21	MEME	CTGGCAYATAGTAGG	MEME-12	CTGGCAYATAGTAGG	15	16	3.37e-001	1.80e+001	1	db/motif_databases/JASPAR/JASPAR2022_CORE_redundant_v2.meme	MA0288.1 (CUP9)	http://jaspar2022.genereg.net/matrix/MA0288.1
29	1	22	MEME	CYCYGCCCGGCCRSC	MEME-2	CYCYGCCCGGCCRSC	15	20	5.00e-001	4.30e-024	1	db/motif_databases/JASPAR/JASPAR2022_CORE_redundant_v2.meme	MA0361.1 (RDS1)	http://jaspar2022.genereg.net/matrix/MA0361.1
# XSTREME (Motif Discovery and Enrichment Analysis): Version 5.5.0 released on Wed Sep 7 14:18:26 2022 -0700
# The format of this file is described at https://meme-suite.org/meme/doc/xstreme-output-format.html
# xstreme --oc . --time 240 --streme-totallength 4000000 --meme-searchsize 100000 --dna --evt 0.05 --minw 6 --maxw 15 --align center --streme-nmotifs 15 --meme-nmotifs 15 --meme-mod anr --sea-noseqs --m db/motif_databases/JASPAR/JASPAR2022_CORE_redundant_v2.meme --p Figure_5_Source_data_1._Consensus_TE_sequences.fasta
