## Supplementary material for "Transposable elements continuously remodel the regulatory landscape, transcriptome, and function of decidual stromal cells": Source data: Figure 1 ΓÇö Source data 5 Summary enrichment data for the 427 eTEs.xlsx

### Sheet: Fig. 1D
TE Name		Enrichment		Color	Reg element enriched under	log10E
UCON4	:	11.8951	:	6D6E70	H3K27ac	1.07537
UCON29	:	10.6577	:	6D6E70	H3K27ac	1.02766
AmnSINE2	:	9.98311	:	6D6E70	H3K27ac	0.999266
UCON4	:	9.56722	:	6D6E70	FAIRE	0.980786
MER123	:	7.66416	:	6D6E70	FAIRE	0.884465
MER131	:	7.53768	:	6D6E70	FAIRE	0.877238
MER136	:	6.76367	:	6D6E70	FAIRE	0.830182
Eulor9A	:	6.1786	:	6D6E70	H3K27ac	0.79089
UCON17	:	5.55456	:	6D6E70	FAIRE	0.74465
UCON27	:	5.1977	:	6D6E70	FAIRE	0.715811
AmnSINE1	:	5.13007	:	6D6E70	H3K27ac	0.710123
MER126	:	4.80836	:	6D6E70	FAIRE	0.681997
UCON26	:	4.80307	:	6D6E70	FAIRE	0.681519
UCON26	:	4.62772	:	6D6E70	H3K27ac	0.665367
MER125	:	3.98107	:	6D6E70	FAIRE	0.6
MER127	:	3.77424	:	6D6E70	FAIRE	0.576829
UCON29	:	3.4105	:	6D6E70	FAIRE	0.532818
AmnSINE1	:	2.44946	:	6D6E70	FAIRE	0.389071
Ricksha_0	:	2.26562	:	F05A28	FAIRE	0.355187
MER4-int	:	7.81072	:	F05A28	FAIRE	0.892691
PABL_A-int	:	3.44719	:	F05A28	FAIRE	0.537465
LTR62	:	3.6485	:	F05A28	H3K4me3	0.562115
X6B_LINE	:	3.66783	:	58585B	FAIRE	0.564409
MER51C	:	15.7013	:	932923	H3K4me3	1.19593
Zaphod	:	14.3833	:	932923	FAIRE	1.15786
MER97b	:	13.1448	:	932923	FAIRE	1.11875
Charlie5	:	10.9846	:	932923	FAIRE	1.04078
Charlie2b	:	8.2176	:	932923	FAIRE	0.914745
MER97d	:	7.87867	:	932923	FAIRE	0.896453
MER97a	:	7.83892	:	932923	FAIRE	0.894256
MER106B	:	7.48854	:	932923	FAIRE	0.874397
MamRep1879	:	7.46133	:	932923	H3K4me3	0.872816
LTR65	:	7.3178	:	932923	H3K27ac	0.864381
BLACKJACK	:	7.27931	:	932923	FAIRE	0.86209
Charlie2a	:	6.85165	:	932923	FAIRE	0.835795
L1MEe	:	6.65763	:	932923	FAIRE	0.823319
Zaphod2	:	6.47588	:	932923	FAIRE	0.811299
LTR65	:	6.1954	:	932923	H3K4me3	0.792069
MER65-int	:	6.16865	:	932923	FAIRE	0.79019
L1ME4a	:	6.15459	:	932923	FAIRE	0.789199
LTR45C	:	5.96607	:	932923	H3K27ac	0.775688
HAL1b	:	5.928	:	932923	FAIRE	0.772908
MER45R	:	5.85774	:	932923	FAIRE	0.76773
LTR23-int	:	5.83773	:	932923	FAIRE	0.766244
MER97c	:	5.78848	:	932923	FAIRE	0.762564
LTR28	:	5.78342	:	932923	Dnase	0.762185
MER34B-int	:	5.63162	:	932923	FAIRE	0.750633
L1M4b	:	5.61866	:	932923	FAIRE	0.749633
MER67B	:	5.53467	:	932923	H3K4me3	0.743092
Zaphod3	:	5.42455	:	932923	FAIRE	0.734364
MER45C	:	5.0323	:	932923	Dnase	0.701767
Looper	:	5.0117	:	932923	FAIRE	0.699985
Charlie7	:	4.91781	:	932923	FAIRE	0.691772
ORSL-2a	:	4.89054	:	932923	H3K4me3	0.689357
L1MEa	:	4.84548	:	932923	FAIRE	0.685337
LTR41B	:	4.82968	:	932923	H3K4me3	0.683919
L1MD	:	4.7986	:	932923	FAIRE	0.681115
Charlie10	:	4.77287	:	932923	FAIRE	0.678779
MamRep488	:	4.52932	:	932923	H3K4me3	0.656033
L1MEd	:	4.49176	:	932923	FAIRE	0.652416
MER33	:	4.45477	:	932923	FAIRE	0.648825
Arthur1	:	4.44281	:	932923	FAIRE	0.647658
MER96B	:	4.36106	:	932923	H3K4me3	0.639592
MER5C	:	4.34861	:	932923	FAIRE	0.63835
MER57A-int	:	4.27541	:	932923	FAIRE	0.630978
MER4B-int	:	4.20684	:	932923	FAIRE	0.623956
Charlie6	:	4.19774	:	932923	FAIRE	0.623016
L1ME3C	:	4.13506	:	932923	FAIRE	0.616482
Tigger6b	:	4.10494	:	932923	FAIRE	0.613306
L1MEc	:	3.89757	:	932923	FAIRE	0.590794
L1ME3D	:	3.82878	:	932923	FAIRE	0.583061
L1MC	:	3.80563	:	932923	FAIRE	0.580426
L1M3a	:	3.708	:	932923	FAIRE	0.56914
MER96	:	3.69308	:	932923	H3K4me3	0.567389
Kanga2_a	:	3.66339	:	932923	FAIRE	0.563883
Charlie7a	:	3.63847	:	932923	FAIRE	0.560918
L1ME3F	:	3.61712	:	932923	FAIRE	0.558363
L1ME3E	:	3.60768	:	932923	FAIRE	0.557228
MER47C	:	3.59036	:	932923	H3K4me3	0.555139
Charlie4z	:	3.56365	:	932923	H3K4me3	0.551895
L1M3c	:	3.5005	:	932923	FAIRE	0.544131
L1M3e	:	3.4993	:	932923	Dnase	0.543981
L1M4	:	3.4716	:	932923	FAIRE	0.54053
L1ME3B	:	3.41236	:	932923	FAIRE	0.533054
Charlie14a	:	3.37261	:	932923	FAIRE	0.527966
Charlie4z	:	3.34592	:	932923	H3K27ac	0.524516
L1ME2	:	3.30164	:	932923	FAIRE	0.518729
Charlie9	:	3.29972	:	932923	FAIRE	0.518477
L1M2b	:	3.29838	:	932923	Dnase	0.518301
MER58C	:	3.29196	:	932923	FAIRE	0.517455
L1M3	:	3.26434	:	932923	FAIRE	0.513795
L1MEb	:	3.20158	:	932923	FAIRE	0.505364
ORSL	:	3.16492	:	932923	H3K4me3	0.500362
MER113A	:	3.10789	:	932923	H3K4me3	0.492465
MER94B	:	3.08202	:	932923	H3K27ac	0.488836
L1M4c	:	3.07711	:	932923	FAIRE	0.488143
LTR37B	:	2.98677	:	932923	FAIRE	0.475201
L1MDb	:	2.94523	:	932923	H3K4me3	0.46912
FordPrefect_a	:	2.92924	:	932923	Dnase	0.466756
MER99	:	2.92371	:	932923	FAIRE	0.465935
L1MCc	:	2.85873	:	932923	FAIRE	0.456173
L1ME3	:	2.83525	:	932923	FAIRE	0.452592
MER31-int	:	2.83173	:	932923	FAIRE	0.452051
Helitron1Na_Mam	:	2.79925	:	932923	FAIRE	0.447041
MER89	:	2.7452	:	932923	H3K27ac	0.438574
MLT1-int	:	2.7414	:	932923	H3K27ac	0.437973
MER44C	:	2.71538	:	932923	H3K27ac	0.433831
L1ME1	:	2.70314	:	932923	FAIRE	0.431868
MER68	:	2.64556	:	932923	H3K27ac	0.422517
L1MC4a	:	2.64158	:	932923	FAIRE	0.421863
L1ME3A	:	2.63654	:	932923	FAIRE	0.421034
MER53	:	2.62111	:	932923	H3K4me3	0.418485
L1ME2z	:	2.59972	:	932923	FAIRE	0.414926
L1MDb	:	2.56508	:	932923	FAIRE	0.4091
MamRep564	:	2.56454	:	932923	FAIRE	0.409009
L1MCa	:	2.5534	:	932923	FAIRE	0.407119
MER54A	:	2.51563	:	932923	Dnase	0.400647
L1M3b	:	2.50814	:	932923	FAIRE	0.399352
MER94	:	2.44873	:	932923	H3K27ac	0.388942
L1M2	:	2.44567	:	932923	FAIRE	0.388398
MER104	:	2.37886	:	932923	FAIRE	0.376369
MER51E	:	2.36599	:	932923	Dnase	0.374012
MER51-int	:	2.35999	:	932923	FAIRE	0.372911
ORSL-2a	:	2.35776	:	932923	FAIRE	0.372499
L1MC5	:	2.33001	:	932923	FAIRE	0.367358
L1MC4	:	2.32635	:	932923	FAIRE	0.366676
L1MDa	:	2.31571	:	932923	FAIRE	0.364684
MER112	:	2.30079	:	932923	H3K27ac	0.361877
L1MA7	:	2.29647	:	932923	FAIRE	0.36106
Tigger8	:	2.2875	:	932923	FAIRE	0.35936
L1MB2	:	2.2763	:	932923	FAIRE	0.35723
L1M1	:	2.25604	:	932923	FAIRE	0.353348
MER33	:	2.24542	:	932923	H3K4me3	0.351298
LTR53	:	2.22458	:	932923	Dnase	0.347249
MER115	:	2.16897	:	932923	Dnase	0.336253
Tigger6a	:	2.15333	:	932923	FAIRE	0.333111
MER119	:	2.1464	:	932923	FAIRE	0.331711
L1MA5	:	2.10835	:	932923	FAIRE	0.323943
HAL1	:	2.10792	:	932923	FAIRE	0.323855
MER67B	:	2.10308	:	932923	Dnase	0.322857
L1MA8	:	2.0969	:	932923	FAIRE	0.321577
MER20	:	2.08111	:	932923	H3K27ac	0.318295
L1MA6	:	2.06898	:	932923	FAIRE	0.315756
LTR37A	:	2.02957	:	932923	FAIRE	0.307405
Charlie8	:	1.98484	:	932923	H3K27ac	0.297725
L1MA5A	:	1.92363	:	932923	FAIRE	0.284121
L1M3d	:	1.91566	:	932923	FAIRE	0.282317
MER90a	:	1.91027	:	932923	H3K27ac	0.281094
MER67C	:	1.90861	:	932923	FAIRE	0.280716
L1MCb	:	1.90021	:	932923	FAIRE	0.278803
L1MA9	:	1.89332	:	932923	FAIRE	0.277224
Kanga1a	:	1.87772	:	932923	FAIRE	0.273631
L1MDb	:	1.87737	:	932923	H3K27ac	0.27355
L1MD2	:	1.83294	:	932923	FAIRE	0.263149
L1MB8	:	1.80498	:	932923	FAIRE	0.256471
MER20B	:	1.80395	:	932923	FAIRE	0.256225
L1MD3	:	1.79567	:	932923	FAIRE	0.254228
L1MA4	:	1.7937	:	932923	FAIRE	0.253749
MER68B	:	1.77141	:	932923	Dnase	0.248319
Cheshire	:	1.76877	:	932923	FAIRE	0.247671
L1MB7	:	1.75138	:	932923	FAIRE	0.243381
MER45A	:	1.73864	:	932923	Dnase	0.24021
L1M2c	:	1.73742	:	932923	FAIRE	0.239905
MER113	:	1.72618	:	932923	FAIRE	0.237086
MARNA	:	1.72062	:	932923	FAIRE	0.235686
MER58B	:	1.71666	:	932923	H3K27ac	0.234683
L1MD1	:	1.69353	:	932923	FAIRE	0.228792
MER45R	:	1.68357	:	932923	Dnase	0.226231
MER112	:	1.68248	:	932923	FAIRE	0.225951
MER77	:	1.67164	:	932923	Dnase	0.223144
L1MC3	:	1.65158	:	932923	FAIRE	0.217898
L1MA4A	:	1.65094	:	932923	FAIRE	0.217733
MER113A	:	1.6335	:	932923	FAIRE	0.213119
MER81	:	1.61796	:	932923	Dnase	0.208968
L1MB4	:	1.6006	:	932923	FAIRE	0.204282
L1MB1	:	1.59322	:	932923	FAIRE	0.202277
Arthur1B	:	1.57099	:	932923	FAIRE	0.196172
L1MA10	:	1.55373	:	932923	FAIRE	0.191375
MamRep38	:	1.5446	:	932923	Dnase	0.188816
MLT1C	:	1.52301	:	932923	Dnase	0.182703
MER83B-int	:	1.51814	:	932923	FAIRE	0.18131
L1M2a	:	1.50836	:	932923	FAIRE	0.178505
L1P5	:	1.75837	:	932923	FAIRE	0.24511
Ricksha_b	:	2.02634	:	932923	FAIRE	0.306713
MER63C	:	1.54064	:	932923	FAIRE	0.187702
Ricksha_a	:	3.6152	:	932923	FAIRE	0.558132
MER57F	:	4.31671	:	932923	FAIRE	0.635153
MER52D	:	5.02529	:	932923	H3K4me3	0.701161
Charlie4a	:	3.09038	:	652C90	H3K4me3	0.490011
Charlie4a	:	2.39455	:	652C90	FAIRE	0.379224
SVA_A	:	19.6293	:	FFF8A5	H3K4me3	1.29291
SVA_C	:	17.2803	:	FFF8A5	H3K4me3	1.23755
SVA_D	:	11.6329	:	FFF8A5	H3K4me3	1.06569
SVA_B	:	10.1043	:	FFF8A5	H3K4me3	1.00451
SVA_F	:	32.5299	:	FFF8A5	Dnase	1.51228
SVA_E	:	29.0845	:	FFF8A5	Dnase	1.46366
SVA_E	:	26.7703	:	FFF8A5	H3K4me3	1.42765
SVA_F	:	18.4895	:	FFF8A5	H3K4me3	1.26693
L1HS	:	2.70933	:	FFF8A5	Dnase	0.432862
L1HS	:	2.57542	:	FFF8A5	H3K4me3	0.410849
SVA_D	:	31.0837	:	F8ED31	Dnase	1.49253
AluYf5	:	13.5867	:	F8ED31	Dnase	1.13311
AluYd8	:	12.2711	:	F8ED31	Dnase	1.08888
AluYf4	:	11.2394	:	F8ED31	Dnase	1.05074
AluYb8	:	11.2075	:	F8ED31	Dnase	1.04951
AluYg6	:	9.7744	:	F8ED31	Dnase	0.99009
AluYb9	:	9.40298	:	F8ED31	Dnase	0.973266
AluYc3	:	9.37176	:	F8ED31	Dnase	0.971821
AluYa5	:	7.74798	:	F8ED31	Dnase	0.889189
AluYk4	:	7.26736	:	F8ED31	Dnase	0.861377
AluYk12	:	6.97676	:	F8ED31	Dnase	0.843654
AluY	:	5.49503	:	F8ED31	Dnase	0.73997
AluYc	:	4.61534	:	F8ED31	Dnase	0.664203
AluYk11	:	3.64491	:	F8ED31	Dnase	0.561686
AluYh9	:	3.6232	:	F8ED31	Dnase	0.559092
L1PA2	:	2.32219	:	F8ED31	Dnase	0.365898
LTR5A	:	1.68007	:	F8ED31	Dnase	0.225327
Tigger3	:	4.04085	:	0	FAIRE	0.606473
MER41A	:	2.2528	:	0	H3K27ac	0.352723
MER41-int	:	2.18433	:	0	FAIRE	0.339318
MER121	:	12.9545	:	7546	FAIRE	1.11242
MamGyp-int	:	11.3589	:	7546	H3K4me3	1.05533
L1M5	:	6.27673	:	7546	FAIRE	0.797733
L1M7	:	5.33403	:	7546	FAIRE	0.727056
L1M6	:	5.00885	:	7546	FAIRE	0.699738
MIR3	:	4.88755	:	7546	H3K4me3	0.689091
L1MEg	:	4.69548	:	7546	FAIRE	0.67168
L1MEf	:	4.30672	:	7546	FAIRE	0.634147
ORSL-2b	:	3.7918	:	7546	FAIRE	0.578846
Helitron1Nb_Mam	:	3.66236	:	7546	FAIRE	0.563761
MIRc	:	3.62476	:	7546	H3K4me3	0.559279
MER121	:	3.38353	:	7546	H3K27ac	0.52937
MIR3	:	3.34812	:	7546	H3K27ac	0.524801
Plat_L3	:	3.22025	:	7546	H3K27ac	0.50789
MIRb	:	3.17658	:	7546	H3K4me3	0.50196
Charlie15a	:	3.01162	:	7546	H3K27ac	0.4788
Tigger12c	:	2.9102	:	7546	H3K27ac	0.463923
MIR	:	2.61678	:	7546	H3K4me3	0.417767
ORSL-2b	:	2.44488	:	7546	H3K4me3	0.388257
MER5A	:	2.4086	:	7546	H3K4me3	0.381765
L3b	:	2.37104	:	7546	H3K27ac	0.374939
MIRc	:	2.34232	:	7546	H3K27ac	0.369646
Plat_L3	:	2.33525	:	7546	FAIRE	0.368334
Charlie19a	:	2.33252	:	7546	H3K27ac	0.367825
L2b	:	2.30585	:	7546	H3K4me3	0.36283
MamRep1161	:	2.24759	:	7546	FAIRE	0.351717
MIR3	:	2.17745	:	7546	Dnase	0.337949
MER91A	:	2.17655	:	7546	Dnase	0.337769
MIRb	:	2.03296	:	7546	H3K27ac	0.308128
L2b	:	1.95121	:	7546	H3K27ac	0.290304
Helitron2Na_Mam	:	1.94492	:	7546	FAIRE	0.288902
MER91B	:	1.86905	:	7546	Dnase	0.271622
MER5A	:	1.86412	:	7546	H3K27ac	0.270473
L2b	:	1.79113	:	7546	Dnase	0.253126
MIR	:	1.76037	:	7546	H3K27ac	0.245603
L2c	:	1.75594	:	7546	H3K27ac	0.24451
L3	:	1.71875	:	7546	H3K27ac	0.235214
L3b	:	1.69909	:	7546	FAIRE	0.230218
L4	:	1.61947	:	7546	FAIRE	0.209374
MIRc	:	1.59548	:	7546	Dnase	0.202892
L2c	:	1.5825	:	7546	H3K4me3	0.199343
L2	:	1.57499	:	7546	H3K27ac	0.197277
L2	:	1.51164	:	7546	H3K4me3	0.179449
Tigger16a	:	3.46717	:	00A79D	FAIRE	0.539975
Charlie18a	:	3.06818	:	00A79D	FAIRE	0.486881
Kanga1	:	2.19526	:	00A79D	FAIRE	0.341485
MER124	:	2.17962	:	00A79D	FAIRE	0.33838
Mam_R4	:	2.04282	:	00A79D	FAIRE	0.31023
LTR12E	:	61.6901	:	EAB649	H3K4me3	1.79022
SVA_C	:	29.0312	:	EAB649	Dnase	1.46286
SVA_B	:	28.827	:	EAB649	Dnase	1.4598
SVA_A	:	27.4426	:	EAB649	Dnase	1.43843
LTR12E	:	24.9339	:	EAB649	Dnase	1.39679
LTR12C	:	20.9531	:	EAB649	Dnase	1.32125
MER52D	:	19.2029	:	EAB649	Dnase	1.28337
MER52C	:	18.988	:	EAB649	Dnase	1.27848
MER52A	:	14.1441	:	EAB649	Dnase	1.15057
MER87B	:	13.6605	:	EAB649	FAIRE	1.13547
LTR26E	:	11.904	:	EAB649	H3K4me3	1.07569
LTR12D	:	11.5446	:	EAB649	Dnase	1.06238
MER41G	:	10.9823	:	EAB649	H3K4me3	1.04069
LTR13_	:	9.55283	:	EAB649	FAIRE	0.980132
LTR10B1	:	9.44003	:	EAB649	H3K4me3	0.974973
HERV-Fc1_LTR1	:	7.85679	:	EAB649	Dnase	0.895245
LTR12C	:	7.75308	:	EAB649	H3K4me3	0.889474
MER101-int	:	7.68036	:	EAB649	FAIRE	0.885382
LTR1	:	7.2746	:	EAB649	Dnase	0.861809
LTR10A	:	6.56391	:	EAB649	H3K4me3	0.817163
AluYf5	:	6.32366	:	EAB649	H3K27ac	0.800969
MER83C	:	6.11123	:	EAB649	H3K4me3	0.786129
LTR24C	:	5.88455	:	EAB649	FAIRE	0.769713
LTR3B_	:	5.60557	:	EAB649	H3K27ac	0.74862
LTR38-int	:	5.36606	:	EAB649	FAIRE	0.729656
PrimLTR79	:	5.28686	:	EAB649	H3K4me3	0.723198
MER48	:	5.16701	:	EAB649	Dnase	0.713239
LTR13	:	5.03016	:	EAB649	Dnase	0.701581
LTR18A	:	4.98822	:	EAB649	H3K27ac	0.697945
HERVKC4-int	:	4.82398	:	EAB649	FAIRE	0.683406
LTR49-int	:	4.81999	:	EAB649	FAIRE	0.683046
LTR76	:	4.7143	:	EAB649	FAIRE	0.673417
LTR17	:	4.67257	:	EAB649	Dnase	0.669556
LTR26	:	4.6416	:	EAB649	H3K27ac	0.666667
LTR57-int	:	4.63692	:	EAB649	FAIRE	0.666229
LTR25	:	4.54845	:	EAB649	H3K4me3	0.657864
LTR24B	:	4.4799	:	EAB649	H3K27ac	0.651268
L1P4b	:	4.22537	:	EAB649	Dnase	0.625865
LOR1-int	:	4.20462	:	EAB649	FAIRE	0.623727
LTR2B	:	4.1622	:	EAB649	H3K27ac	0.619323
LTR22A	:	4.13818	:	EAB649	FAIRE	0.616809
PABL_A	:	3.97433	:	EAB649	H3K27ac	0.599264
FRAM	:	3.77612	:	EAB649	H3K4me3	0.577046
LTR27B	:	3.5029	:	EAB649	Dnase	0.544428
LTR19B	:	3.36899	:	EAB649	H3K27ac	0.5275
HERV-Fc1-int	:	3.20721	:	EAB649	Dnase	0.506127
LTR13_	:	3.13784	:	EAB649	Dnase	0.496631
FLAM_C	:	3.03224	:	EAB649	H3K4me3	0.481764
LTR2C	:	2.97697	:	EAB649	H3K4me3	0.473775
LTR24	:	2.96989	:	EAB649	FAIRE	0.47274
AluSq10	:	2.77775	:	EAB649	H3K4me3	0.443693
LTR24B	:	2.76312	:	EAB649	FAIRE	0.4414
HERV35I-int	:	2.52883	:	EAB649	FAIRE	0.402919
LTR8A	:	2.50453	:	EAB649	H3K27ac	0.398726
LTR21B	:	2.50034	:	EAB649	Dnase	0.398
LTR25-int	:	2.47169	:	EAB649	FAIRE	0.392995
LTR10G	:	2.47028	:	EAB649	H3K4me3	0.392746
FLAM_C	:	2.43699	:	EAB649	H3K27ac	0.386854
LTR8	:	2.39202	:	EAB649	FAIRE	0.378765
L1P4d	:	2.37374	:	EAB649	Dnase	0.375434
LTR18B	:	2.25239	:	EAB649	Dnase	0.352643
LTR13A	:	2.21618	:	EAB649	H3K27ac	0.345605
FLAM_A	:	2.18745	:	EAB649	H3K27ac	0.339939
AluSg7	:	2.14548	:	EAB649	H3K4me3	0.331524
LTR46	:	2.12064	:	EAB649	Dnase	0.326467
LTR13A	:	2.10756	:	EAB649	Dnase	0.32378
AluSc8	:	2.08867	:	EAB649	Dnase	0.319869
LTR1C	:	2.06711	:	EAB649	Dnase	0.315364
LTR1D	:	2.05521	:	EAB649	Dnase	0.312855
AluSq10	:	2.05154	:	EAB649	Dnase	0.312079
LTR6A	:	2.00726	:	EAB649	H3K4me3	0.302604
AluSp	:	1.93641	:	EAB649	Dnase	0.286997
Harlequin-int	:	1.91058	:	EAB649	FAIRE	0.281165
AluSg4	:	1.90267	:	EAB649	H3K27ac	0.279365
LTR19-int	:	1.88167	:	EAB649	FAIRE	0.274544
AluSg	:	1.87419	:	EAB649	Dnase	0.272813
LTR8	:	1.87362	:	EAB649	H3K4me3	0.272681
AluYc	:	1.87121	:	EAB649	H3K4me3	0.272122
LTR43-int	:	1.85195	:	EAB649	FAIRE	0.267628
AluSg	:	1.79025	:	EAB649	H3K4me3	0.252915
AluSg7	:	1.75577	:	EAB649	Dnase	0.244468
AluSp	:	1.74198	:	EAB649	H3K4me3	0.241044
AluSx3	:	1.73283	:	EAB649	H3K4me3	0.238756
HERVL18-int	:	1.72299	:	EAB649	Dnase	0.236283
AluSx1	:	1.70686	:	EAB649	H3K4me3	0.232198
AluSx3	:	1.70539	:	EAB649	H3K27ac	0.231825
AluJb	:	1.67734	:	EAB649	H3K27ac	0.22462
AluSz	:	1.66206	:	EAB649	H3K27ac	0.220648
AluSg4	:	1.65154	:	EAB649	Dnase	0.217889
AluSc	:	1.64419	:	EAB649	Dnase	0.215951
AluSx	:	1.63459	:	EAB649	H3K4me3	0.213408
LTR42	:	1.63423	:	EAB649	Dnase	0.213314
AluSz6	:	1.62365	:	EAB649	H3K27ac	0.210493
AluSg	:	1.62313	:	EAB649	H3K27ac	0.210352
AluSx1	:	1.62213	:	EAB649	H3K27ac	0.210086
AluSq	:	1.6113	:	EAB649	H3K27ac	0.207177
AluSp	:	1.59939	:	EAB649	H3K27ac	0.203954
AluYk11	:	1.58504	:	EAB649	H3K4me3	0.20004
HERVIP10FH-int	:	1.57146	:	EAB649	FAIRE	0.196303
L1P4e	:	1.5551	:	EAB649	Dnase	0.191758
AluSq2	:	1.55323	:	EAB649	H3K27ac	0.191237
AluSq	:	1.5352	:	EAB649	H3K4me3	0.186164
AluSx3	:	1.52226	:	EAB649	Dnase	0.182488
AluSx	:	1.51917	:	EAB649	Dnase	0.181606
AluSx1	:	1.51184	:	EAB649	Dnase	0.179505
HUERS-P1-int	:	1.50915	:	EAB649	FAIRE	0.178734
AluSx	:	1.50311	:	EAB649	H3K27ac	0.176989
MER4A	:	2.91886	:	EAB649	H3K27ac	0.465213
MER52A	:	4.39659	:	EAB649	H3K4me3	0.643116
Tigger3b	:	4.29782	:	EAB649	FAIRE	0.633248
HSMAR2	:	2.7886	:	EAB649	FAIRE	0.445386
LTR5B	:	2.69161	:	EAB649	H3K4me3	0.430012
HSMAR2	:	1.88291	:	EAB649	H3K4me3	0.274829
MER75B	:	5.09256	:	EAB649	FAIRE	0.706936
LTR5A	:	2.75464	:	EAB649	H3K27ac	0.440065
MER75	:	2.51037	:	EAB649	FAIRE	0.399738
LTR61	:	3.57481	:	EAB649	H3K4me3	0.553253
LTR61	:	2.82926	:	EAB649	FAIRE	0.451673
LTR46	:	5.4732	:	EAB649	H3K4me3	0.738241
LTR54	:	4.78585	:	EAB649	H3K27ac	0.679959
LTR26B	:	4.1147	:	EAB649	H3K27ac	0.614339
MER41C	:	4.00231	:	EAB649	FAIRE	0.60231
LTR12D	:	3.87195	:	EAB649	H3K4me3	0.58793
MER41C	:	3.8228	:	EAB649	H3K4me3	0.582381
LTR23	:	3.5491	:	EAB649	H3K4me3	0.550119
L1MA3	:	1.63232	:	EAB649	FAIRE	0.212805
AluJr	:	1.77345	:	EAB649	H3K27ac	0.248818
AluJo	:	1.77179	:	EAB649	H3K27ac	0.248411
AluJo	:	1.74803	:	EAB649	H3K4me3	0.242549
AluJr	:	1.63365	:	EAB649	H3K4me3	0.213158
LTR18B	:	3.86368	:	EAB649	H3K27ac	0.587001
LTR4	:	9.62528	:	EAB649	H3K27ac	0.983413
LTR13	:	1.79638	:	EAB649	FAIRE	0.254398
Eulor5B	:	14.7567	:	404041	FAIRE	1.16899
UCON13	:	8.42724	:	404041	FAIRE	0.925685
LFSINE_Vert	:	4.48972	:	404041	H3K27ac	0.652219
Eulor5A	:	2.97125	:	404041	FAIRE	0.47294
Charlie21a	:	10.8624	:	0071BB	FAIRE	1.03593
Charlie1b	:	8.71424	:	0071BB	FAIRE	0.940229
Charlie4	:	6.41708	:	0071BB	FAIRE	0.807337
Charlie1	:	5.342	:	0071BB	FAIRE	0.727704
Charlie1a	:	4.78749	:	0071BB	FAIRE	0.680108
L1M	:	5.03977	:	0071BB	FAIRE	0.702411
Charlie25	:	4.96102	:	0071BB	H3K27ac	0.695571
MamRep4096	:	3.32824	:	0071BB	H3K4me3	0.522215
MamRep434	:	3.30673	:	0071BB	FAIRE	0.519398
L1MEg1	:	3.16516	:	0071BB	FAIRE	0.500396
Tigger15a	:	2.71124	:	0071BB	H3K27ac	0.433169
LTR90B	:	2.60229	:	0071BB	FAIRE	0.415356
Tigger13a	:	2.50332	:	0071BB	FAIRE	0.398516
Tigger14a	:	2.43858	:	0071BB	FAIRE	0.387137
MamRep4096	:	2.39273	:	0071BB	H3K27ac	0.378895
L5	:	2.1942	:	0071BB	FAIRE	0.341276
L1MEg2	:	2.17786	:	0071BB	FAIRE	0.33803
Charlie25	:	2.17688	:	0071BB	FAIRE	0.337834
Kanga1b	:	2.06595	:	0071BB	FAIRE	0.315121
Charlie23a	:	2.05915	:	0071BB	FAIRE	0.313689
LTR90A	:	1.8939	:	0071BB	H3K27ac	0.277358
Charlie24	:	1.79235	:	0071BB	FAIRE	0.253422
10x	:	10	:	0
