## Supplementary material for "Transposable elements continuously remodel the regulatory landscape, transcriptome, and function of decidual stromal cells": Source data: Figure 2 ΓÇö Source data 1. Transcription factors enriched in regulatory eTEs.xlsx

### Sheet: DATA
nonTE				TE Enriched
TF	Count	Rel		TF	Count	Rel	Enrich	Log10 Enrich	Binomial P	FDR Adjust
PGR	3166	0.00119266		PGR	2237	0.0123112	10.3225	1.01378	0	0
TFIIIC	3071	0.00115687		TFIIIC	864	0.00475496	4.1102	0.613863	1.52062e-249	5.05599e-248
XRCC4	23	8.66427e-06		XRCC4	6	3.30206e-05	3.81112	0.581052	0.00438043	0.0054962
RPC155	2508	0.000944782		RPC155	469	0.00258111	2.73196	0.436474	3.81627e-78	3.17227e-77
NR4A1	103	3.88009e-05		NR4A1	17	9.35582e-05	2.41124	0.382241	0.000640417	0.000887244
BAF155	3792	0.00142847		BAF155	612	0.0033681	2.35783	0.372512	1.3945e-77	1.03038e-76
ARNT	814	0.00030664		ARNT	120	0.000660411	2.1537	0.333186	3.09919e-14	6.75725e-14
BAF170	1211	0.000456193		BAF170	160	0.000880548	1.93021	0.285605	1.9156e-14	4.24625e-14
E2F1	21569	0.0081252		E2F1	2842	0.0156407	1.92497	0.284423	2.3532e-220	6.25951e-219
ERRA	582	0.000219244		ERRA	74	0.000407254	1.85754	0.268938	3.97757e-07	6.69641e-07
ELK4	4434	0.00167032		ELK4	537	0.00295534	1.76932	0.247808	3.19064e-34	1.2481e-33
ZNF263	24038	0.00905529		ZNF263	2807	0.0154481	1.70598	0.231973	3.81103e-151	7.2409e-150
NFYA	8101	0.00305171		NFYA	934	0.0051402	1.68437	0.226437	1.82801e-49	8.38363e-49
GTF2F1	8835	0.00332821		GTF2F1	996	0.00548141	1.64695	0.216682	1.04937e-48	4.65221e-48
HDAC8	270	0.000101711		HDAC8	30	0.000165103	1.62325	0.210386	0.00356363	0.00451393
AP2alpha	10999	0.0041434		AP2alpha	1192	0.00656008	1.58326	0.199552	4.73292e-50	2.3314e-49
WHIP	1072	0.00040383		WHIP	115	0.000632894	1.56723	0.195132	1.60081e-06	2.66135e-06
AP2gamma	16795	0.0063268		AP2gamma	1743	0.00959247	1.51616	0.180746	1.67091e-60	1.05824e-59
TBP	32875	0.0123843		TBP	3356	0.0184695	1.49137	0.173585	1.03606e-106	1.25274e-105
AHR	1273	0.000479549		AHR	127	0.000698935	1.45749	0.163604	1.20723e-05	1.95807e-05
BDP1	578	0.000217737		BDP1	57	0.000313695	1.44071	0.158576	0.00180145	0.00239593
Pol2	152144	0.0573138		Pol2	14895	0.0819735	1.43026	0.155415	0	0
Ini1	6484	0.00244257		Ini1	634	0.00348917	1.42848	0.154875	3.60816e-18	9.05444e-18
KAP1	18361	0.00691673		KAP1	1761	0.00969153	1.40117	0.146492	4.69158e-42	2.01284e-41
SMC3	36512	0.0137543		SMC3	3478	0.0191409	1.39163	0.143523	3.73371e-78	3.17227e-77
Brg1	1717	0.000646807		Brg1	162	0.000891555	1.37839	0.139374	1.69499e-05	2.71607e-05
RFX5	14681	0.00553044		RFX5	1336	0.00735258	1.32947	0.12368	2.90163e-24	8.77084e-24
USF2	16663	0.00627708		USF2	1489	0.0081946	1.30548	0.11577	6.40527e-24	1.89311e-23
GCN5	124	4.67117e-05		GCN5	11	6.05377e-05	1.29598	0.1126	0.0849935	0.0856374
Znf143	17458	0.00657656		Znf143	1527	0.00840373	1.27783	0.106473	3.03169e-21	8.22887e-21
NFYB	8684	0.00327133		NFYB	752	0.00413858	1.26511	0.102127	5.91598e-11	1.14033e-10
TAF1	32593	0.012278		TAF1	2817	0.0155032	1.26267	0.101291	4.27856e-34	1.58069e-33
GATA1	20353	0.00766713		GATA1	1748	0.00961999	1.25471	0.0985419	4.85094e-21	1.29035e-20
TR4	3247	0.00122317		TR4	278	0.00152995	1.25081	0.0971914	3.677e-05	5.68652e-05
STAT1	10790	0.00406467		STAT1	915	0.00503563	1.23888	0.0930286	3.84316e-11	7.62896e-11
ZNF274	1062	0.000400063		ZNF274	89	0.000489805	1.22432	0.0878944	0.00767036	0.00894875
Max	28602	0.0107746		Max	2384	0.0131202	1.2177	0.0855388	7.39628e-22	2.09299e-21
Mxi1	11011	0.00414793		Mxi1	916	0.00504114	1.21534	0.0846977	9.83712e-10	1.81714e-09
YY1	54097	0.0203787		YY1	4367	0.0240335	1.17934	0.071639	6.40833e-28	2.0293e-27
HEY1	29090	0.0109584		HEY1	2346	0.012911	1.17818	0.0712132	6.13769e-16	1.40744e-15
CTCF	196081	0.0738652		CTCF	15809	0.0870037	1.17787	0.0710978	8.92154e-98	9.12742e-97
FOSL1	7959	0.00299821		FOSL1	627	0.00345065	1.1509	0.061038	4.23806e-05	6.47887e-05
JunB	9354	0.00352372		JunB	732	0.00402851	1.14325	0.0581427	2.71284e-05	4.2448e-05
ELF1	35216	0.0132661		ELF1	2699	0.0148537	1.11967	0.0490918	3.74432e-10	7.01401e-10
NELFe	471	0.000177429		NELFe	36	0.000198123	1.11663	0.0479105	0.0537089	0.0549484
GTF2B	1864	0.000702183		GTF2B	142	0.000781486	1.11294	0.0464714	0.0152629	0.0172032
SREBP1	1573	0.000592561		SREBP1	119	0.000654908	1.10522	0.0434472	0.0205408	0.0225779
BRCA1	5012	0.00188806		BRCA1	379	0.0020858	1.10473	0.0432571	0.00331421	0.00427951
E2F6	36678	0.0138169		E2F6	2753	0.0151509	1.09655	0.0400295	7.70692e-08	1.3312e-07
cMyc	33944	0.012787		cMyc	2545	0.0140062	1.09535	0.0395537	2.47567e-07	4.22134e-07
FOS	7899	0.00297561		FOS	592	0.00325803	1.09491	0.0393785	0.0015367	0.00206446
SETDB1	18330	0.00690505		SETDB1	1369	0.00753419	1.09111	0.0378699	6.64546e-05	0.000100437
STAT2	2612	0.00098396		STAT2	194	0.00106766	1.08507	0.0354575	0.0152568	0.0172032
NFE2	2621	0.00098735		NFE2	193	0.00106216	1.07577	0.0317192	0.0173677	0.0192492
SREBP2	205	7.7225e-05		SREBP2	15	8.25514e-05	1.06897	0.0289663	0.0991507	0.0991507
GABP	16809	0.00633208		GABP	1224	0.00673619	1.06382	0.0268685	0.00113585	0.0015574
Rad21	69654	0.0262392		Rad21	4933	0.0271484	1.03465	0.014794	0.000314645	0.000454867
ERalpha	20184	0.00760346		ERalpha	1419	0.00780936	1.02708	0.0116041	0.00641021	0.00775053
GR	25701	0.00968176		GR	1804	0.00992818	1.02545	0.0109155	0.00533481	0.00663111
TCF4	23296	0.00877578		TCF4	1629	0.00896508	1.02157	0.00926867	0.00684667	0.00820367
Egr1	32696	0.0123168		Egr1	2262	0.0124487	1.01071	0.00462692	0.00741512	0.00872753
SIRT6	1651	0.000621944		SIRT6	114	0.000627391	1.00876	0.00378672	0.0371877	0.0391074
NFKB	30937	0.0116542		NFKB	2132	0.0117333	1.00679	0.00293794	0.0082732	0.00956814
CHD2	8968	0.00337831		CHD2	614	0.0033791	1.00023	0.000101712	0.0161248	0.0180218
USF1	61759	0.0232651		USF1	4220	0.0232245	0.998254	-0.000758864	0.00617279	0.00753194
ATF3	5219	0.00196604		ATF3	356	0.00195922	0.996533	-0.00150836	0.0211142	0.0230179
PRDM1	3402	0.00128156		PRDM1	232	0.00127679	0.996283	-0.00161738	0.0261569	0.0280554
BCLAF1	4931	0.00185754		BCLAF1	334	0.00183814	0.989556	-0.0045596	0.0214433	0.0231866
cFos	43284	0.0163054		cFos	2921	0.0160755	0.985901	-0.00616689	0.00550845	0.00678356
cJun	41090	0.0154789		cJun	2727	0.0150078	0.969567	-0.0134221	0.0020229	0.00266382
ZBTB7A	19107	0.00719775		ZBTB7A	1236	0.00680223	0.94505	-0.0245451	0.00150126	0.00203742
E2F4	5344	0.00201312		E2F4	345	0.00189868	0.943152	-0.0254184	0.0117512	0.0134734
JunD	66568	0.0250767		JunD	4203	0.0231309	0.922407	-0.0350772	3.33961e-09	6.00227e-09
Sin3A	20181	0.00760233		Sin3A	1274	0.00701136	0.922265	-0.0351443	0.000149437	0.000220835
CEBPB	78513	0.0295764		CEBPB	4856	0.0267246	0.903579	-0.044034	1.64887e-14	3.71694e-14
IRF1	11078	0.00417316		IRF1	684	0.00376434	0.902036	-0.0447763	0.000349138	0.000499305
CTCFL	12391	0.00466778		CTCFL	765	0.00421012	0.901953	-0.044816	0.000209053	0.000305539
HSF1	942	0.000354858		HSF1	58	0.000319199	0.89951	-0.045994	0.0373431	0.0391074
FOSL2	18915	0.00712542		FOSL2	1164	0.00640599	0.899033	-0.0462244	1.205e-05	1.95807e-05
ZBTB33	3485	0.00131283		ZBTB33	214	0.00117773	0.897098	-0.0471601	0.00735741	0.00872753
PAX5	36509	0.0137532		PAX5	2203	0.012124	0.881543	-0.0547565	7.78866e-11	1.47985e-10
Nrf1	6173	0.00232541		Nrf1	367	0.00201976	0.868558	-0.0612013	0.000452462	0.000633447
STAT3	50513	0.0190286		STAT3	2980	0.0164002	0.861871	-0.064558	3.59125e-18	9.05444e-18
PGC1A	411	0.000154827		PGC1A	23	0.000126579	0.817551	-0.087485	0.0502898	0.0518492
SP1	34215	0.012889		SP1	1906	0.0104895	0.813833	-0.0894647	7.92189e-22	2.19502e-21
HDAC2	21993	0.00828493		HDAC2	1208	0.00664814	0.802438	-0.0955886	1.82457e-16	4.25733e-16
RXRA	15960	0.00601225		RXRA	876	0.004821	0.801863	-0.0958998	1.19393e-12	2.44296e-12
HNF4G	15017	0.00565702		HNF4G	824	0.00453482	0.801628	-0.096027	4.61419e-12	9.29829e-12
GATA2	71699	0.0270095		GATA2	3929	0.021623	0.800567	-0.0966021	1.2871e-49	6.11372e-49
HMGN3	10560	0.00397803		HMGN3	578	0.00318098	0.799637	-0.0971071	2.66277e-09	4.85135e-09
ZEB1	7999	0.00301328		ZEB1	431	0.00237198	0.787174	-0.103929	2.84276e-08	4.97483e-08
CtBP2	2440	0.000919166		CtBP2	130	0.000715445	0.778364	-0.108818	0.000409395	0.00057925
POU2F2	16789	0.00632454		POU2F2	888	0.00488704	0.772711	-0.111983	1.1182e-16	2.70401e-16
p300	89512	0.0337198		p300	4731	0.0260367	0.772148	-0.112299	2.2445e-80	2.13228e-79
OCT2	16898	0.0063656		OCT2	893	0.00491456	0.772049	-0.112355	7.39679e-17	1.8218e-16
BHLHE40	3740	0.00140889		BHLHE40	197	0.00108417	0.769526	-0.113776	1.73563e-05	2.74808e-05
HNF4A	29075	0.0109528		HNF4A	1514	0.00833219	0.760738	-0.118765	5.62045e-30	1.91672e-29
EBF1	50680	0.0190915		EBF1	2583	0.0142153	0.744589	-0.128083	9.67312e-58	5.59359e-57
ETS1	9455	0.00356177		ETS1	474	0.00260862	0.732396	-0.135254	1.32461e-13	2.8415e-13
NRSF	26427	0.00995525		NRSF	1324	0.00728654	0.731929	-0.135531	4.01436e-34	1.52546e-33
Pbx3	7199	0.00271192		Pbx3	360	0.00198123	0.730566	-0.136341	5.29495e-11	1.03563e-10
FOXA1	97505	0.0367309		FOXA1	4822	0.0265375	0.722486	-0.141171	7.20384e-131	1.06456e-129
SIX5	5005	0.00188542		SIX5	246	0.00135384	0.718059	-0.14384	6.76718e-09	1.20005e-08
SPT20	265	9.98275e-05		SPT20	13	7.15445e-05	0.716682	-0.144674	0.0489769	0.05089
GATA3	27280	0.0102766		GATA3	1325	0.00729204	0.709579	-0.149	3.89613e-41	1.61933e-40
ZZZ3	819	0.000308523		ZZZ3	39	0.000214634	0.69568	-0.15759	0.00347539	0.00444449
IRF3	1535	0.000578246		IRF3	72	0.000396247	0.685256	-0.164147	0.000133939	0.000200156
FOXA2	31923	0.0120256		FOXA2	1496	0.00823313	0.684631	-0.164543	2.08094e-56	1.15319e-55
TAF7	8135	0.00306451		TAF7	378	0.00208029	0.678833	-0.168237	1.58304e-16	3.75972e-16
BRF2	798	0.000300613		BRF2	37	0.000203627	0.677373	-0.169172	0.00263871	0.00344067
SRF	14567	0.0054875		SRF	669	0.00368179	0.670942	-0.173315	3.25808e-29	1.08331e-28
IRF4	13807	0.0052012		IRF4	633	0.00348367	0.669782	-0.174067	5.39317e-28	1.74949e-27
CCNT2	16582	0.00624656		CCNT2	750	0.00412757	0.660775	-0.179947	5.35781e-35	2.15936e-34
BRF1	268	0.000100958		BRF1	12	6.60411e-05	0.654147	-0.184325	0.0327179	0.0348118
Pol3	179	6.74306e-05		Pol3	8	4.40274e-05	0.652929	-0.185134	0.0601277	0.0610457
BCL3	9330	0.00351468		BCL3	414	0.00227842	0.648258	-0.188252	4.08387e-22	1.18077e-21
TAL1	22062	0.00831092		TAL1	975	0.00536584	0.645637	-0.190011	4.14377e-50	2.1197e-49
TCF12	20967	0.00789842		TCF12	903	0.00496959	0.629188	-0.20122	2.29268e-52	1.21971e-51
PU.1	53604	0.020193		PU.1	2301	0.0126634	0.627117	-0.202652	5.7094e-133	9.49188e-132
AR	5280	0.00198902		AR	223	0.00122726	0.617021	-0.2097	1.134e-15	6.75725e-14
SUZ12	5936	0.00223614		SUZ12	241	0.00132633	0.593133	-0.226848	1.78409e-19	4.65263e-19
MEF2A	16338	0.00615465		MEF2A	628	0.00345615	0.561552	-0.25061	2.23601e-58	1.35177e-57
SP2	2948	0.00111053		SP2	108	0.00059437	0.535211	-0.271475	1.44707e-13	3.05493e-13
MafF	27773	0.0104623		MafF	1011	0.00556396	0.531811	-0.274243	7.23653e-113	9.62454e-112
BATF	24030	0.00905228		BATF	874	0.00480999	0.531357	-0.274613	4.5104e-98	4.99903e-97
THAP1	2533	0.0009542		THAP1	90	0.000495308	0.519082	-0.284764	1.07445e-12	2.23284e-12
MafK	88531	0.0333503		MafK	3060	0.0168405	0.504958	-0.296745	0	0
MEF2C	6621	0.00249418		MEF2C	226	0.00124377	0.498671	-0.302186	9.60223e-33	3.36078e-32
BCL11A	14629	0.00551085		BCL11A	474	0.00260862	0.473361	-0.324807	7.30043e-78	5.71151e-77
NANOG	9830	0.00370303		NANOG	293	0.0016125	0.435455	-0.361057	1.03139e-61	6.85874e-61
POU5F1	3100	0.00116779		POU5F1	64	0.000352219	0.301611	-0.520553	4.23328e-33	1.52169e-32
FOXO3	895	0.000337153				0	0	#NUM!	2.45237e-27	7.58524e-27
SMAD4	2324	0.000875468		SMAD4		0	0	#NUM!	7.64735e-70	5.35314e-69
	2654369				181928

### Sheet: WORDLE
PGR	:	10.32	:	7b3294		7b3294	known esc function
TFIIIC	:	4.11	:	00441B		7b3294
RPC155	:	2.73	:	1B7837		c2a5cf	chromatin remodeling
NR4A1	:	2.41	:	7b3294		7b3294
BAF155	:	2.36	:	c2a5cf		c2a5cf
ARNT	:	2.15	:	7b3294		00441B	geneeral reg
BAF170	:	1.93	:	c2a5cf		a6dba0	immune
E2F1	:	1.92	:	00441B		1B7837	pol3
ERRA	:	1.86	:	7b3294
ELK4	:	1.77	:	00441B
ZNF263	:	1.71	:	00441B
NFYA	:	1.68	:	00441B
GTF2F1	:	1.65	:	00441B
HDAC8	:	1.62	:	c2a5cf
AP2alpha	:	1.58	:	7b3294
WHIP	:	1.57	:	a6dba0
AP2gamma	:	1.52	:	00441B
TBP	:	1.49	:	00441B
AHR	:	1.46	:	7b3294
BDP1	:	1.44	:	1B7837
Ini1	:	1.43	:	c2a5cf
Pol2	:	1.43	:	00441B
KAP1	:	1.4	:	c2a5cf
SMC3	:	1.39	:	c2a5cf
Brg1	:	1.38	:	c2a5cf
RFX5	:	1.33	:	00441B
USF2	:	1.31	:	a6dba0
GCN5	:	1.3	:	c2a5cf
Znf143	:	1.28	:	00441B
NFYB	:	1.27	:	7b3294
TAF1	:	1.26	:	00441B
GATA1	:	1.25	:	7b3294
NR2C2	:	1.25	:	7b3294
STAT1	:	1.24	:	7b3294
Max	:	1.22	:	7b3294
Mxi1	:	1.22	:	7b3294
ZNF274	:	1.22	:	00441B
CTCF	:	1.18	:	c2a5cf
HEY1	:	1.18	:	c2a5cf
YY1	:	1.18	:	c2a5cf
FOSL1	:	1.15	:	a6dba0
JunB	:	1.14	:	7b3294
ELF1	:	1.12	:	a6dba0
NELFe	:	1.12	:	00441B
GTF2B	:	1.11	:	00441B
SREBP1	:	1.11	:	7b3294
BRCA1	:	1.1	:	c2a5cf
cMyc	:	1.1	:	7b3294
E2F6	:	1.1	:	00441B
FOS		1.09
SETDB1		1.09
STAT2		1.09
NFE2		1.08
SREBP2		1.07
GABP		1.06
ERalpha		1.03
GR		1.03
Rad21		1.03
TCF4		1.02
Egr1		1.01
NFKB		1.01
SIRT6		1.01
ATF3		1
CHD2		1
PRDM1		1
USF1		1
BCLAF1		0.99
cFos		0.99
cJun		0.97
ZBTB7A		0.95
E2F4		0.94
JunD		0.92
Sin3A		0.92
CEBPB		0.9
CTCFL		0.9
FOSL2		0.9
HSF1		0.9
IRF1		0.9
ZBTB33		0.9
PAX5		0.88
Nrf1		0.87
STAT3		0.86
PGC1A		0.82
SP1		0.81
GATA2		0.8
HDAC2		0.8
HMGN3		0.8
HNF4G		0.8
RXRA		0.8
ZEB1		0.79
CtBP2		0.78
BHLHE40		0.77
OCT2		0.77
p300		0.77
POU2F2		0.77
HNF4A		0.76
EBF1		0.74
ETS1		0.73
NRSF		0.73
Pbx3		0.73
FOXA1		0.72
SIX5		0.72
SPT20		0.72
GATA3		0.71
ZZZ3		0.7
IRF3		0.69
BRF2		0.68
FOXA2		0.68
TAF7		0.68
IRF4		0.67
SRF		0.67
CCNT2		0.66
BCL3		0.65
BRF1		0.65
Pol3		0.65
TAL1		0.65
PU.1		0.63
TCF12		0.63
AR		0.62
SUZ12		0.59
MEF2A		0.56
SP2		0.54
BATF		0.53
MafF		0.53
THAP1		0.52
MafK		0.5
MEF2C		0.5
BCL11A		0.47
NANOG		0.44
POU5F1		0.3
SMAD4		0
		0
